# CRISPRi screen for enhancing heterologous *α*-amylase yield in *Bacillus subtilis*

**DOI:** 10.1101/2022.03.30.486407

**Authors:** Adrian Sven Geissler, Annaleigh Ohrt Fehler, Line Dahl Poulsen, Enrique González-Tortuero, Thomas Beuchert Kallehauge, Ferhat Alkan, Christian Anthon, Stefan Ernst Seemann, Michael Dolberg Rasmussen, Anne Breüner, Carsten Hjort, Jeppe Vinther, Jan Gorodkin

**Affiliations:** Center for non-coding RNA in Technology and Health, Department of Veterinary and Animal Sciences, University of Copenhagen, Denmark; Section for Computational and RNA Biology, Department of Biology, University of Copenhagen, Denmark; Novozymes A/S, Denmark

## Abstract

Enhancing yield during bacterial enzyme production could have positive economic and environmental impacts. For cell factories, such improvements in yields could potentially be obtained by fine-tuning the metabolic processes and their regulatory mechanisms for gene candidates. In pursuit of such candidates, we performed RNA-sequencing of two *α*-amylase producing *Bacillus* strains and predict hundreds of putative novel non-coding transcribed regions. Complex operons that are regulated by a wide variety of transcription factors, non-coding and structured RNAs add to the challenge of finding yield-affecting candidates. Surprisingly, we found that non-coding genomic regions are proportionally undergoing the highest changes in expression during fermentation (75% of novel RNA predictions had absolute logFC > 2). Since these classes of RNA are also understudied, we targeted the corresponding genomic regions with CRIPSRi knockdown to test for any potential impact on the yield. From differentially expressed annotations, including both novel candidate and prior annotated ncRNAs, we selected 53 non-coding candidates. The targeting with CRISPRi knockdowns transcription in a genomic region on both the sense and the antisense strand. Thus, the CRISPRi experiment cannot link causes for yield changes to the sense or antisense disruption. Nevertheless, we observed on several instances with strong changes in enzyme yield. The knockdown targeting the genomic region for a putative antisense RNA of the 3’ UTR of the *skfA-skfH* operon led to a 21% increase in yield. In contrast, the knockdown targeting the genomic regions of putative antisense RNAs of the cytochrome *c* oxidase subunit 1 (*ctaD*), the sigma factor *sigH*, and the uncharacterized gene *yhfT* decreased yields by 31 to 43%.
