## Supplementary File 3 for "CRISPRi screen for enhancing heterologous *α*-amylase yield in *Bacillus subtilis*"

### Sheet: gRNAs
gRNA	Description	seq	Upstream oligo	Downtream oligo	Rep 1.raw	Rep 2.raw	Rep 3.raw	Rep 1.pre	Rep 2.pre	Rep 3.pre	Rep 1.norm	Rep 2.norm	Rep 3.norm	Average	std dev	%CV	p-value realtive to control (t-test)
sgRNA_19_003_7	novel asRNA for sigH	aattcaaaggaatgtgtttc	attttaacttgctatttctagctctaaaacGAAACACATTCCTTTGAATTcattttcttatacaaattatattatacatatcagtaaaat	aattcaaaggaatgtgtttcGTTTTAGAGCTAGAAATAGCAAGTTAAAAT	0.4726	0.4882	0.5294	0.162876	0.175326	0.187411	0.396078	0.467043	0.483161	0.448761	0.0463311	10.3242	0.00234646
sgRNA_19_003_8	novel asRNA for sigH	gcgagtagctgtctttattg	attttaacttgctatttctagctctaaaacCAATAAAGACAGCTACTCGCcattttcttatacaaattatattatacatatcagtaaaat	gcgagtagctgtctttattgGTTTTAGAGCTAGAAATAGCAAGTTAAAAT	0.4231	0.4273	0.4323	0.145816	0.153455	0.153037	0.354593	0.408782	0.394542	0.385972	0.0280928	7.27846	0.000697011
sgRNA_19_003_9	novel asRNA for tatCD	tttgtagacaaacgccgata	attttaacttgctatttctagctctaaaacTATCGGCGTTTGTCTACAAAcattttcttatacaaattatattatacatatcagtaaaat	tttgtagacaaacgccgataGTTTTAGAGCTAGAAATAGCAAGTTAAAAT	0.8326	0.8434	0.8851	0.286945	0.302887	0.313332	0.697787	0.80685	0.807794	0.77081	0.0632415	8.20455	0.024453
sgRNA_19_003_10	novel asRNA for tatCD	gggtgacactcacttcaaac	attttaacttgctatttctagctctaaaacGTTTGAAGTGAGTGTCACCCcattttcttatacaaattatattatacatatcagtaaaat	gggtgacactcacttcaaacGTTTTAGAGCTAGAAATAGCAAGTTAAAAT	0.9106	0.9243	0.9883	0.313827	0.331941	0.349865	0.763158	0.884244	0.90198	0.849794	0.0755514	8.89055	0.0749709
sgRNA_19_003_11	novel asRNA for ydiG	tcttctccagcaagaaagta	attttaacttgctatttctagctctaaaacTACTTTCTTGCTGGAGAAGAcattttcttatacaaattatattatacatatcagtaaaat	tcttctccagcaagaaagtaGTTTTAGAGCTAGAAATAGCAAGTTAAAAT	0.8076	0.7939	0.834	0.278329	0.285111	0.295242	0.676835	0.759495	0.761157	0.732496	0.0482105	6.58168	0.0106541
sgRNA_19_003_12	novel asRNA for ydiG	gatgaccattcccttatcaa	attttaacttgctatttctagctctaaaacTTGATAAGGGAATGGTCATCcattttcttatacaaattatattatacatatcagtaaaat	gatgaccattcccttatcaaGTTTTAGAGCTAGAAATAGCAAGTTAAAAT	0.7016	0.687	0.7278	0.241798	0.24672	0.257647	0.587999	0.657228	0.664233	0.636486	0.0421374	6.62032	0.00444905
sgRNA_19_003_13	novel asRNA for srfAA	tcaagatttccctgttcgtc	attttaacttgctatttctagctctaaaacgacgaacagggaaatcttgacattttcttatacaaattatattatacatatcagtaaaat	tcaagatttccctgttcgtcGTTTTAGAGCTAGAAATAGCAAGTTAAAAT	0.9916	0.9531	1.0464	0.341742	0.342284	0.370433	0.831043	0.911796	0.955006	0.899281	0.062922	6.99693	0.109197
sgRNA_19_003_14	novel asRNA for srfAA	gtctggcgcctgctgaatca	attttaacttgctatttctagctctaaaactgattcagcaggcgccagaccattttcttatacaaattatattatacatatcagtaaaat	gtctggcgcctgctgaatcaGTTTTAGAGCTAGAAATAGCAAGTTAAAAT	0.966	0.9741	1.0357	0.33292	0.349825	0.366645	0.809588	0.931886	0.94524	0.895571	0.0747628	8.34805	0.136678
sgRNA_19_003_15	novel asRNA for gmuC	ttccagccattttttcactc	attttaacttgctatttctagctctaaaacGAGTGAAAAAATGGCTGGAAcattttcttatacaaattatattatacatatcagtaaaat	ttccagccattttttcactcGTTTTAGAGCTAGAAATAGCAAGTTAAAAT	0.8241	0.8766	0.9736	0.284016	0.31481	0.344662	0.690664	0.838611	0.888564	0.805946	0.102915	12.7694	0.0823399
sgRNA_19_003_16	novel asRNA for gmuC	ccattttttcactctggaac	attttaacttgctatttctagctctaaaacGTTCCAGAGTGAAAAAATGGcattttcttatacaaattatattatacatatcagtaaaat	ccattttttcactctggaacGTTTTAGAGCTAGAAATAGCAAGTTAAAAT	0.8493	0.9465	0.9965	0.292701	0.339913	0.352768	0.711783	0.905482	0.909464	0.842243	0.112999	13.4164	0.136789
sgRNA_19_003_17	novel asRNA for yhfT	gggcccatatatgtaacaac	attttaacttgctatttctagctctaaaacGTTGTTACATATATGGGCCCcattttcttatacaaattatattatacatatcagtaaaat	gggcccatatatgtaacaacGTTTTAGAGCTAGAAATAGCAAGTTAAAAT	0.6017	0.5125	0.5818	0.207368	0.184052	0.205961	0.504274	0.49029	0.530985	0.508516	0.0206764	4.06603	0.000589424
sgRNA_19_003_18	novel asRNA for yhfT	cggcaaaagtgcgtttcgaa	attttaacttgctatttctagctctaaaacTTCGAAACGCACTTTTGCCGcattttcttatacaaattatattatacatatcagtaaaat	cggcaaaagtgcgtttcgaaGTTTTAGAGCTAGAAATAGCAAGTTAAAAT	0.5827	0.4787	0.5587	0.20082	0.171914	0.197784	0.488351	0.457955	0.509902	0.485403	0.026099	5.37678	0.000856316
sgRNA_19_003_19	novel asRNA for yuxO	gtcgttctgcctatatgaac	attttaacttgctatttctagctctaaaacGTTCATATAGGCAGAACGACcattttcttatacaaattatattatacatatcagtaaaat	gtcgttctgcctatatgaacGTTTTAGAGCTAGAAATAGCAAGTTAAAAT	0.944	0.8377	0.898	0.325338	0.30084	0.317899	0.79115	0.801397	0.819567	0.804038	0.0143917	1.78993	0.00179304
sgRNA_19_003_20	novel asRNA for yuxO	tctgcctatatgaacgggct	attttaacttgctatttctagctctaaaacAGCCCGTTCATATAGGCAGAcattttcttatacaaattatattatacatatcagtaaaat	tctgcctatatgaacgggctGTTTTAGAGCTAGAAATAGCAAGTTAAAAT	0.9328	0.8408	0.9012	0.321478	0.301954	0.319031	0.781763	0.804362	0.822488	0.802871	0.0204032	2.54128	0.00355187
sgRNA_19_003_21	novel asRNA for yxiM	agacaatttctttattttca	attttaacttgctatttctagctctaaaacTGAAAATAAAGAAATTGTCTcattttcttatacaaattatattatacatatcagtaaaat	agacaatttctttattttcaGTTTTAGAGCTAGAAATAGCAAGTTAAAAT	1.0053	0.8497	0.9809	0.346464	0.30515	0.347246	0.842524	0.812877	0.895227	0.850209	0.0417095	4.90579	0.0248844
sgRNA_19_003_22	novel asRNA for yxiM	caaggcgctgagcgtaaaag	attttaacttgctatttctagctctaaaacCTTTTACGCTCAGCGCCTTGcattttcttatacaaattatattatacatatcagtaaaat	caaggcgctgagcgtaaaagGTTTTAGAGCTAGAAATAGCAAGTTAAAAT	0.9969	0.898	0.9374	0.343569	0.322496	0.331847	0.835484	0.859084	0.855526	0.850031	0.012723	1.49676	0.00239054
sgRNA_19_003_23	novel asRNA for yacC	ttttaggactaggcaaaaaa	attttaacttgctatttctagctctaaaacTTTTTTGCCTAGTCCTAAAAcattttcttatacaaattatattatacatatcagtaaaat	ttttaggactaggcaaaaaaGTTTTAGAGCTAGAAATAGCAAGTTAAAAT	0.9249	0.9151	0.9814	0.318755	0.328637	0.347423	0.775142	0.875442	0.895683	0.848756	0.0645495	7.60519	0.0556929
sgRNA_19_003_24	novel asRNA for yacC	tcgaaccgttcttttgaaca	attttaacttgctatttctagctctaaaacTGTTCAAAAGAACGGTTCGAcattttcttatacaaattatattatacatatcagtaaaat	tcgaaccgttcttttgaacaGTTTTAGAGCTAGAAATAGCAAGTTAAAAT	0.9752	0.9161	0.9643	0.33609	0.328996	0.341369	0.817298	0.876399	0.880077	0.857925	0.0352317	4.10662	0.0198884
sgRNA_19_003_25	predicted ncRNA 555	cttgtataaagaatagacga	attttaacttgctatttctagctctaaaacTCGTCTATTCTTTATACAAGcattttcttatacaaattatattatacatatcagtaaaat	cttgtataaagaatagacgaGTTTTAGAGCTAGAAATAGCAAGTTAAAAT	0.9944	0.9344	1.0305	0.342707	0.335568	0.364805	0.833389	0.893906	0.940495	0.889263	0.0537035	6.03909	0.0702377
sgRNA_19_003_26	predicted ncRNA 555	aaaatgaaacacatagaaag	attttaacttgctatttctagctctaaaacCTTTCTATGTGTTTCATTTTcattttcttatacaaattatattatacatatcagtaaaat	aaaatgaaacacatagaaagGTTTTAGAGCTAGAAATAGCAAGTTAAAAT	0.9929	0.8915	0.9625	0.342191	0.320161	0.340732	0.832132	0.852865	0.878434	0.854477	0.0231929	2.71429	0.00836092
sgRNA_19_003_27	novel UTR of ybfI	ttgcatgggatgcctcctgt	attttaacttgctatttctagctctaaaacACAGGAGGCATCCCATGCAAcattttcttatacaaattatattatacatatcagtaaaat	ttgcatgggatgcctcctgtGTTTTAGAGCTAGAAATAGCAAGTTAAAAT	0.7871	0.738	0.7853	0.271264	0.265035	0.278002	0.659655	0.706017	0.716711	0.694128	0.0303294	4.36943	0.00326135
sgRNA_19_003_28	novel UTR of ybfI	gatgcctcctgtcggtgtgg	attttaacttgctatttctagctctaaaacCCACACCGACAGGAGGCATCcattttcttatacaaattatattatacatatcagtaaaat	gatgcctcctgtcggtgtggGTTTTAGAGCTAGAAATAGCAAGTTAAAAT	0.9499	0.893	0.9267	0.327371	0.3207	0.328059	0.796095	0.8543	0.845761	0.832052	0.0314313	3.77756	0.0114743
sgRNA_19_003_29	predicted ncRNA 111	gaaaaagtttccttttcct	attttaacttgctatttctagctctaaaacAGGAAAAGGAAACTTTTTCcattttcttatacaaattatattatacatatcagtaaaat	gaaaaagtttccttttcctGTTTTAGAGCTAGAAATAGCAAGTTAAAAT	0.9979	0.8813	0.9445	0.343914	0.316498	0.33436	0.836322	0.843107	0.862006	0.847145	0.0133094	1.57109	0.00251765
sgRNA_19_003_30	predicted ncRNA 111	agatagatatagaaaaagtt	attttaacttgctatttctagctctaaaacAACTTTTTCTATATCTATCTcattttcttatacaaattatattatacatatcagtaaaat	agatagatatagaaaaagttGTTTTAGAGCTAGAAATAGCAAGTTAAAAT	0.961	0.8847	0.9487	0.331197	0.317719	0.335847	0.805397	0.84636	0.865839	0.839199	0.0308507	3.67621	0.0120483
sgRNA_19_003_31	novel asRNA for yhaX	ataaactgctaaaatcaatc	attttaacttgctatttctagctctaaaacGATTGATTTTAGCAGTTTATcattttcttatacaaattatattatacatatcagtaaaat	ataaactgctaaaatcaatcGTTTTAGAGCTAGAAATAGCAAGTTAAAAT	0.9695	0.9269	0.9887	0.334126	0.332874	0.350007	0.812521	0.886731	0.902346	0.867199	0.047992	5.53414	0.0408817
sgRNA_19_003_32	novel asRNA for yhaX	aaaatcaatccggcaaaaaa	attttaacttgctatttctagctctaaaacTTTTTTGCCGGATTGATTTTcattttcttatacaaattatattatacatatcagtaaaat	aaaatcaatccggcaaaaaaGTTTTAGAGCTAGAAATAGCAAGTTAAAAT	0.1398	0.1144	0.1181	0.0481803	0.0410841	0.0418083	0.117164	0.109442	0.107785	0.111464	0.00500559	4.49078	1.05787e-05
sgRNA_19_003_33	novel asRNA for ybgB	tatttaaacaattatgtgaa	attttaacttgctatttctagctctaaaacttcacataattgtttaaatacattttcttatacaaattatattatacatatcagtaaaat	tatttaaacaattatgtgaaGTTTTAGAGCTAGAAATAGCAAGTTAAAAT	1.0184	0.9186	1.0034	0.350979	0.329894	0.355211	0.853503	0.878791	0.915762	0.882685	0.0313114	3.54729	0.0229317
sgRNA_19_003_34	novel asRNA for ybgB	gtgaagcggcgtattattaa	attttaacttgctatttctagctctaaaacttaataatacgccgcttcaccattttcttatacaaattatattatacatatcagtaaaat	gtgaagcggcgtattattaaGTTTTAGAGCTAGAAATAGCAAGTTAAAAT	0.988	0.8755	0.9418	0.340502	0.314415	0.333404	0.828025	0.837559	0.859542	0.841709	0.0161628	1.92024	0.00345735
sgRNA_19_003_37	novel asRNA for yyaD	taagaggatgtatttctttt	attttaacttgctatttctagctctaaaacaaaagaaatacatcctcttacattttcttatacaaattatattatacatatcagtaaaat	taagaggatgtatttcttttGTTTTAGAGCTAGAAATAGCAAGTTAAAAT	0.9687	0.8399	0.8924	0.33385	0.30163	0.315916	0.81185	0.803501	0.814457	0.809936	0.00572296	0.706594	0.000302081
sgRNA_19_003_38	novel asRNA for yyaD	tacaatagatacagcagttt	attttaacttgctatttctagctctaaaacaaactgctgtatctattgtacattttcttatacaaattatattatacatatcagtaaaat	tacaatagatacagcagtttGTTTTAGAGCTAGAAATAGCAAGTTAAAAT	1.0913	0.9513	0.9901	0.376103	0.341637	0.350503	0.914599	0.910074	0.903623	0.909432	0.00551612	0.606546	0.00123422
sgRNA_19_003_39	novel asRNA for ybxG	accctatagcttgctaaaat	attttaacttgctatttctagctctaaaacattttagcaagctatagggtcattttcttatacaaattatattatacatatcagtaaaat	accctatagcttgctaaaatGTTTTAGAGCTAGAAATAGCAAGTTAAAAT	1.0273	0.9006	0.9778	0.354046	0.323429	0.346148	0.860962	0.861571	0.892398	0.871644	0.0179761	2.06232	0.00647442
sgRNA_19_003_40	novel asRNA for ybxG	cgataaaaaagagacattca	attttaacttgctatttctagctctaaaactgaatgtctcttttttatcgcattttcttatacaaattatattatacatatcagtaaaat	cgataaaaaagagacattcaGTTTTAGAGCTAGAAATAGCAAGTTAAAAT	1.0321	0.9026	0.9264	0.3557	0.324148	0.327952	0.864985	0.863484	0.845487	0.857985	0.0108499	1.26458	0.00194
sgRNA_19_003_41	novel asRNA for yvgT	acccaataccaatcaaggtt	attttaacttgctatttctagctctaaaacaaccttgattggtattgggtcattttcttatacaaattatattatacatatcagtaaaat	acccaataccaatcaaggttGTTTTAGAGCTAGAAATAGCAAGTTAAAAT	0.9989	0.9013	0.9844	0.344258	0.323681	0.348485	0.837161	0.862241	0.898421	0.865941	0.0307974	3.55653	0.0171409
sgRNA_19_003_42	novel asRNA for yvgT	aaccgatttcgaagtgaaat	attttaacttgctatttctagctctaaaacatttcacttcgaaatcggttcattttcttatacaaattatattatacatatcagtaaaat	aaccgatttcgaagtgaaatGTTTTAGAGCTAGAAATAGCAAGTTAAAAT	0.9624	0.8371	0.9045	0.331679	0.300625	0.3202	0.806571	0.800823	0.8255	0.810964	0.0129119	1.59216	0.00155153
sgRNA_19_003_43	novel asRNA for ydbL	aatccaagcagcaatacgat	attttaacttgctatttctagctctaaaacatcgtattgctgcttggattcattttcttatacaaattatattatacatatcagtaaaat	aatccaagcagcaatacgatGTTTTAGAGCTAGAAATAGCAAGTTAAAAT	0.9855	0.8527	0.9358	0.33964	0.306227	0.33128	0.82593	0.815747	0.854066	0.831914	0.0198481	2.38583	0.00461572
sgRNA_19_003_44	novel asRNA for ydbL	ttgaacatcttgtttatttc	attttaacttgctatttctagctctaaaacgaaataaacaagatgttcaacattttcttatacaaattatattatacatatcagtaaaat	ttgaacatcttgtttatttcGTTTTAGAGCTAGAAATAGCAAGTTAAAAT	0.9576	0.8513	0.9528	0.330025	0.305724	0.337298	0.802548	0.814407	0.869581	0.828845	0.035773	4.31601	0.0142512
sgRNA_19_003_45	predicted ncRNA 582	gtcaaacaggggatcggata	attttaacttgctatttctagctctaaaactatccgatcccctgtttgaccattttcttatacaaattatattatacatatcagtaaaat	gtcaaacaggggatcggataGTTTTAGAGCTAGAAATAGCAAGTTAAAAT	0.9377	0.8549	0.9403	0.323167	0.307017	0.332873	0.78587	0.817851	0.858173	0.820631	0.0362315	4.41508	0.0133293
sgRNA_19_003_46	predicted ncRNA 582	ggcgatatgccgctacaaaa	attttaacttgctatttctagctctaaaacttttgtagcggcatatcgcccattttcttatacaaattatattatacatatcagtaaaat	ggcgatatgccgctacaaaaGTTTTAGAGCTAGAAATAGCAAGTTAAAAT	0.9841	0.8497	0.9513	0.339158	0.30515	0.336767	0.824757	0.812877	0.868212	0.835282	0.0291305	3.4875	0.0102651
sgRNA_19_003_49	novel UTR of yeeF	gtattctatattgtttttta	attttaacttgctatttctagctctaaaactaaaaaacaatatagaataccattttcttatacaaattatattatacatatcagtaaaat	gtattctatattgttttttaGTTTTAGAGCTAGAAATAGCAAGTTAAAAT	0.9631	0.835	0.8657	0.33192	0.299871	0.306464	0.807157	0.798814	0.790089	0.798686	0.00853506	1.06864	0.000598626
sgRNA_19_003_50	novel UTR of yeeF	attgattgctacacattttt	attttaacttgctatttctagctctaaaacaaaaatgtgtagcaatcaatcattttcttatacaaattatattatacatatcagtaaaat	attgattgctacacatttttGTTTTAGAGCTAGAAATAGCAAGTTAAAAT	1.0102	0.8285	0.9387	0.348153	0.297536	0.332307	0.846631	0.792595	0.856713	0.83198	0.0344782	4.14412	0.0137473
sgRNA_19_003_51	novel UTR of ydeQ	aaatcctgtactcaccaagc	attttaacttgctatttctagctctaaaacgcttggtgagtacaggatttcattttcttatacaaattatattatacatatcagtaaaat	aaatcctgtactcaccaagcGTTTTAGAGCTAGAAATAGCAAGTTAAAAT	0.9434	0.8191	0.8978	0.325131	0.294161	0.317828	0.790647	0.783603	0.819385	0.797878	0.0189554	2.37573	0.00291886
sgRNA_19_003_52	novel UTR of ydeQ	gattttttcttgttcagcag	attttaacttgctatttctagctctaaaacctgctgaacaagaaaaaatccattttcttatacaaattatattatacatatcagtaaaat	gattttttcttgttcagcagGTTTTAGAGCTAGAAATAGCAAGTTAAAAT	0.9869	0.8233	0.8862	0.340123	0.295669	0.313721	0.827104	0.787621	0.808798	0.807841	0.0197588	2.44588	0.00350582
sgRNA_19_003_55	novel asRNA for mhqP	ttcttttattttcacatttt	attttaacttgctatttctagctctaaaacaaaatgtgaaaataaaagaacattttcttatacaaattatattatacatatcagtaaaat	ttcttttattttcacattttGTTTTAGAGCTAGAAATAGCAAGTTAAAAT	0.9727	0.9018	0.973	0.335229	0.32386	0.344449	0.815203	0.862719	0.888017	0.855313	0.0369676	4.32212	0.0210747
sgRNA_19_003_56	novel asRNA for mhqP	cacattttcggcaagcttgc	attttaacttgctatttctagctctaaaacgcaagcttgccgaaaatgtgcattttcttatacaaattatattatacatatcagtaaaat	cacattttcggcaagcttgcGTTTTAGAGCTAGAAATAGCAAGTTAAAAT	1.054	0.9004	0.9886	0.363248	0.323358	0.349972	0.883339	0.86138	0.902254	0.882324	0.0204563	2.31845	0.00992328
sgRNA_19_003_57	novel asRNA for pucI	tcttatcataaacgaaagcg	attttaacttgctatttctagctctaaaaccgctttcgtttatgataagacattttcttatacaaattatattatacatatcagtaaaat	tcttatcataaacgaaagcgGTTTTAGAGCTAGAAATAGCAAGTTAAAAT	1.0052	0.8462	0.8774	0.34643	0.303893	0.310606	0.84244	0.809528	0.800767	0.817578	0.0219723	2.68748	0.0048011
sgRNA_19_003_58	novel asRNA for pucI	tgataagacaaaagcgaatg	attttaacttgctatttctagctctaaaaccattcgcttttgtcttatcacattttcttatacaaattatattatacatatcagtaaaat	tgataagacaaaagcgaatgGTTTTAGAGCTAGAAATAGCAAGTTAAAAT	0.9891	0.8268	0.9474	0.340881	0.296926	0.335387	0.828947	0.790969	0.864653	0.82819	0.0368477	4.44918	0.0149882
sgRNA_19_003_59	5'UTR of helD	gaaatactgtaaaatataat	attttaacttgctatttctagctctaaaacattatattttacagtatttccattttcttatacaaattatattatacatatcagtaaaat	gaaatactgtaaaatataatGTTTTAGAGCTAGAAATAGCAAGTTAAAAT	0.9451	0.8336	0.9077	0.325717	0.299368	0.321332	0.792072	0.797474	0.82842	0.805989	0.0196131	2.43342	0.00338926
sgRNA_19_003_60	5'UTR of helD	acccaaaccttgattggtat	attttaacttgctatttctagctctaaaacataccaatcaaggtttgggtcattttcttatacaaattatattatacatatcagtaaaat	acccaaaccttgattggtatGTTTTAGAGCTAGAAATAGCAAGTTAAAAT	0.9763	0.8166	0.8975	0.33647	0.293263	0.317722	0.81822	0.781211	0.819111	0.806181	0.0216289	2.68288	0.00412533
sgRNA_19_003_61	novel asRNA for ydjI	gtcccgagtgctgatcactc	attttaacttgctatttctagctctaaaacgagtgatcagcactcgggaccattttcttatacaaattatattatacatatcagtaaaat	gtcccgagtgctgatcactcGTTTTAGAGCTAGAAATAGCAAGTTAAAAT	0.9894	0.8613	0.9255	0.340984	0.309316	0.327634	0.829199	0.823974	0.844666	0.832613	0.0107599	1.29231	0.00137454
sgRNA_19_003_62	novel asRNA for ydjI	atgattcttatacaagcttc	attttaacttgctatttctagctctaaaacgaagcttgtataagaatcatcattttcttatacaaattatattatacatatcagtaaaat	atgattcttatacaagcttcGTTTTAGAGCTAGAAATAGCAAGTTAAAAT	0.9914	0.8741	0.9138	0.341674	0.313913	0.323492	0.830875	0.836219	0.833987	0.833694	0.00268422	0.321967	8.68243e-05
sgRNA_19_003_63	predicted ncRNA 92	tgtcaagtttatcagtaaac	attttaacttgctatttctagctctaaaacgtttactgataaacttgacacattttcttatacaaattatattatacatatcagtaaaat	tgtcaagtttatcagtaaacGTTTTAGAGCTAGAAATAGCAAGTTAAAAT	0.9788	0.9206	0.9743	0.337331	0.330612	0.344909	0.820315	0.880704	0.889203	0.863407	0.0375603	4.35024	0.0242902
sgRNA_19_003_64	predicted ncRNA 92	aaatatgaaaagaatgctaa	attttaacttgctatttctagctctaaaacttagcattcttttcatatttcattttcttatacaaattatattatacatatcagtaaaat	aaatatgaaaagaatgctaaGTTTTAGAGCTAGAAATAGCAAGTTAAAAT	0.972	0.8805	0.9329	0.334988	0.316211	0.330253	0.814616	0.842342	0.851419	0.836126	0.0191728	2.29305	0.00453177
sgRNA_19_003_65	novel asRNA for ybgF	aaaagaacctgcctccgggc	attttaacttgctatttctagctctaaaacgcccggaggcaggttcttttcattttcttatacaaattatattatacatatcagtaaaat	aaaagaacctgcctccgggcGTTTTAGAGCTAGAAATAGCAAGTTAAAAT	0.9822	0.8463	0.9115	0.338503	0.303929	0.322678	0.823165	0.809624	0.831888	0.821559	0.0112186	1.36553	0.00131496
sgRNA_19_003_66	novel asRNA for ybgF	aaaaaaccgcaaaagccagc	attttaacttgctatttctagctctaaaacgctggcttttgcggttttttcattttcttatacaaattatattatacatatcagtaaaat	aaaaaaccgcaaaagccagcGTTTTAGAGCTAGAAATAGCAAGTTAAAAT	0.9969	0.86	0.9469	0.343569	0.308849	0.33521	0.835484	0.82273	0.864196	0.840804	0.0212387	2.52599	0.00588061
sgRNA_19_003_67	5'UTR of dtrR	tttcgggtttttgtttattt	attttaacttgctatttctagctctaaaacaaataaacaaaaacccgaaacattttcttatacaaattatattatacatatcagtaaaat	tttcgggtttttgtttatttGTTTTAGAGCTAGAAATAGCAAGTTAAAAT	1.043	0.9034	0.988	0.359457	0.324435	0.349759	0.87412	0.864249	0.901707	0.880025	0.0194143	2.20611	0.00861594
sgRNA_19_003_68	5'UTR of dtrR	tttctgattgatcgctggct	attttaacttgctatttctagctctaaaacagccagcgatcaatcagaaacattttcttatacaaattatattatacatatcagtaaaat	tttctgattgatcgctggctGTTTTAGAGCTAGAAATAGCAAGTTAAAAT	1.0288	0.8771	0.9597	0.354563	0.31499	0.339741	0.862219	0.839089	0.875878	0.859062	0.0185967	2.16476	0.00575352
sgRNA_19_003_69	novel asRNA for skfH	taaaaaaccttcctgcttat	attttaacttgctatttctagctctaaaacataagcaggaaggttttttacattttcttatacaaattatattatacatatcagtaaaat	taaaaaaccttcctgcttatGTTTTAGAGCTAGAAATAGCAAGTTAAAAT	1.1849	1.1063	1.1924	0.408361	0.397302	0.422118	0.993044	1.05836	1.08825	1.04655	0.0486905	4.65247	0.239569
sgRNA_19_003_70	novel asRNA for skfH	cgtttgtcgcacatacaaga	attttaacttgctatttctagctctaaaactcttgtatgtgcgacaaacgcattttcttatacaaattatattatacatatcagtaaaat	cgtttgtcgcacatacaagaGTTTTAGAGCTAGAAATAGCAAGTTAAAAT	1.2505	1.0985	1.2262	0.430969	0.394501	0.434084	1.04802	1.05089	1.1191	1.07267	0.0402344	3.75086	0.0887765
sgRNA_19_003_71	predicted ncRNA 389	gacgaaagtccatctgttca	attttaacttgctatttctagctctaaaactgaacagatggactttcgtccattttcttatacaaattatattatacatatcagtaaaat	gacgaaagtccatctgttcaGTTTTAGAGCTAGAAATAGCAAGTTAAAAT	0.9881	0.9268	0.9819	0.340536	0.332839	0.3476	0.828109	0.886635	0.896139	0.870295	0.0368414	4.23321	0.0258544
sgRNA_19_003_72	predicted ncRNA 389	tctaaaaaataaatattaaa	attttaacttgctatttctagctctaaaactttaatatttattttttagacattttcttatacaaattatattatacatatcagtaaaat	tctaaaaaataaatattaaaGTTTTAGAGCTAGAAATAGCAAGTTAAAAT	1.0147	0.9002	0.954	0.349704	0.323286	0.337723	0.850402	0.861188	0.870676	0.860756	0.0101439	1.17849	0.00176435
sgRNA_19_003_75	novel UTR of yneR	atgaaatcgtataagatgat	attttaacttgctatttctagctctaaaacatcatcttatacgatttcatcattttcttatacaaattatattatacatatcagtaaaat	atgaaatcgtataagatgatGTTTTAGAGCTAGAAATAGCAAGTTAAAAT	0.9218	0.8429	0.8789	0.317687	0.302708	0.311137	0.772544	0.806371	0.802136	0.793684	0.0184293	2.322	0.00264913
sgRNA_19_003_76	novel UTR of yneR	atttccccactttgatctgc	attttaacttgctatttctagctctaaaacgcagatcaaagtggggaaatcattttcttatacaaattatattatacatatcagtaaaat	atttccccactttgatctgcGTTTTAGAGCTAGAAATAGCAAGTTAAAAT	0.9841	0.8706	0.9279	0.339158	0.312656	0.328483	0.824757	0.832871	0.846856	0.834828	0.0111787	1.33904	0.00152333
sgRNA_19_003_77	novel UTR of yozB	gctttttttacgtgtaaaca	attttaacttgctatttctagctctaaaactgtttacacgtaaaaaaagccattttcttatacaaattatattatacatatcagtaaaat	gctttttttacgtgtaaacaGTTTTAGAGCTAGAAATAGCAAGTTAAAAT	0.9674	0.8877	0.9469	0.333402	0.318797	0.33521	0.810761	0.84923	0.864196	0.841396	0.0275657	3.27618	0.00991943
sgRNA_19_003_78	novel UTR of yozB	caaaagcccaaattcatttt	attttaacttgctatttctagctctaaaacaaaatgaatttgggcttttgcattttcttatacaaattatattatacatatcagtaaaat	caaaagcccaaattcattttGTTTTAGAGCTAGAAATAGCAAGTTAAAAT	1.0016	0.9176	0.8931	0.345189	0.329535	0.316164	0.839423	0.877834	0.815095	0.844118	0.0316317	3.74731	0.0134493
sgRNA_19_003_79	novel asRNA for ynaC	tagttccgtatttttcttga	attttaacttgctatttctagctctaaaactcaagaaaaatacggaactacattttcttatacaaattatattatacatatcagtaaaat	tagttccgtatttttcttgaGTTTTAGAGCTAGAAATAGCAAGTTAAAAT	1.0004	0.9471	0.9454	0.344775	0.340129	0.334679	0.838418	0.906056	0.862827	0.8691	0.0342525	3.94115	0.0220709
sgRNA_19_003_80	novel asRNA for ynaC	agggttttctttacttcttg	attttaacttgctatttctagctctaaaaccaagaagtaaagaaaaccctcattttcttatacaaattatattatacatatcagtaaaat	agggttttctttacttcttgGTTTTAGAGCTAGAAATAGCAAGTTAAAAT	1.0229	0.9255	0.9766	0.35253	0.332372	0.345724	0.857275	0.885392	0.891302	0.87799	0.0181815	2.07081	0.00732074
sgRNA_19_003_81	5'UTR of phoP	tcttttaaaaatgatgtaaa	attttaacttgctatttctagctctaaaactttacatcatttttaaaagacattttcttatacaaattatattatacatatcagtaaaat	tcttttaaaaatgatgtaaaGTTTTAGAGCTAGAAATAGCAAGTTAAAAT	0.9909	0.9289	0.9299	0.341501	0.333593	0.329191	0.830456	0.888644	0.848681	0.855927	0.0297633	3.47732	0.0139293
sgRNA_19_003_82	5'UTR of phoP	tgatgtaaaaggcgaattgt	attttaacttgctatttctagctctaaaacacaattcgccttttacatcacattttcttatacaaattatattatacatatcagtaaaat	tgatgtaaaaggcgaattgtGTTTTAGAGCTAGAAATAGCAAGTTAAAAT	1.0065	0.9146	0.9838	0.346878	0.328457	0.348272	0.84353	0.874964	0.897874	0.872123	0.027283	3.12834	0.0148363
sgRNA_19_003_83	3'UTR of yozY	catatcttatattgcatcta	attttaacttgctatttctagctctaaaactagatgcaatataagatatgcattttcttatacaaattatattatacatatcagtaaaat	catatcttatattgcatctaGTTTTAGAGCTAGAAATAGCAAGTTAAAAT	1.0195	0.9144	0.979	0.351358	0.328385	0.346573	0.854425	0.874773	0.893493	0.87423	0.0195395	2.23505	0.00794968
sgRNA_19_003_84	3'UTR of yozY	tcagaacattttgcttatta	attttaacttgctatttctagctctaaaactaataagcaaaatgttctgacattttcttatacaaattatattatacatatcagtaaaat	tcagaacattttgcttattaGTTTTAGAGCTAGAAATAGCAAGTTAAAAT	1.0157	0.9139	0.9691	0.350048	0.328206	0.343069	0.85124	0.874294	0.884457	0.869997	0.0170203	1.95637	0.00566511
sgRNA_19_003_85	novel asRNA for srlC	ttgcttttgaatagaggata	attttaacttgctatttctagctctaaaactatcctctattcaaaagcaacattttcttatacaaattatattatacatatcagtaaaat	ttgcttttgaatagaggataGTTTTAGAGCTAGAAATAGCAAGTTAAAAT	0.9287	0.8482	0.8429	0.320065	0.304611	0.298393	0.778327	0.811442	0.76928	0.78635	0.0221962	2.82269	0.00357844
sgRNA_19_003_86	novel asRNA for srlC	aaatcgctgcgctgagcttg	attttaacttgctatttctagctctaaaaccaagctcagcgcagcgatttcattttcttatacaaattatattatacatatcagtaaaat	aaatcgctgcgctgagcttgGTTTTAGAGCTAGAAATAGCAAGTTAAAAT	0.9364	0.8879	0.9022	0.322719	0.318869	0.319385	0.78478	0.849421	0.823401	0.819201	0.0325244	3.97026	0.0106156
sgRNA_19_003_87	novel asRNA for perR	aataagctgaccgcacgaaa	attttaacttgctatttctagctctaaaactttcgtgcggtcagcttattcattttcttatacaaattatattatacatatcagtaaaat	aataagctgaccgcacgaaaGTTTTAGAGCTAGAAATAGCAAGTTAAAAT	0.9929	0.9859	1.0534	0.342191	0.354063	0.372911	0.832132	0.943174	0.961395	0.912234	0.0699656	7.6697	0.161899
sgRNA_19_003_88	novel asRNA for perR	aataagctgaccgtttcgtg	attttaacttgctatttctagctctaaaaccacgaaacggtcagcttattcattttcttatacaaattatattatacatatcagtaaaat	aataagctgaccgtttcgtgGTTTTAGAGCTAGAAATAGCAAGTTAAAAT	0.7817	0.7646	0.7939	0.269403	0.274588	0.281046	0.655129	0.731465	0.72456	0.703718	0.0422205	5.99963	0.00670087
sgRNA_19_003_89	predicted ncRNA 231	ctcatgtattttaaacatac	attttaacttgctatttctagctctaaaacgtatgtttaaaatacatgagcattttcttatacaaattatattatacatatcagtaaaat	ctcatgtattttaaacatacGTTTTAGAGCTAGAAATAGCAAGTTAAAAT	0.8969	0.9176	0.9808	0.309105	0.329535	0.34721	0.751676	0.877834	0.895136	0.841549	0.0783111	9.30559	0.0726581
sgRNA_19_003_90	predicted ncRNA 231	gaaaaaacgtgttgaaaagc	attttaacttgctatttctagctctaaaacgcttttcaacacgttttttccattttcttatacaaattatattatacatatcagtaaaat	gaaaaaacgtgttgaaaagcGTTTTAGAGCTAGAAATAGCAAGTTAAAAT	0.8679	0.9092	0.9637	0.299111	0.326518	0.341157	0.727372	0.869798	0.879529	0.825566	0.0851781	10.3175	0.0711091
sgRNA_19_007_1	SRP	ctcgaggttcgtttacttta	attttaacttgctatttctagctctaaaacTAAAGTAAACGAACCTCGAGcattttcttatacaaattatattatacatatcagtaaaat	ctcgaggttcgtttactttaGTTTTAGAGCTAGAAATAGCAAGTTAAAAT	1.0413	0.8971	0.8791	0.334694	0.335909	0.365156	0.971634	1.01161	0.908912	0.964054	0.0517691	5.36994	0.352169
sgRNA_19_007_2	SRP	aagtaagtggtgttgacgtt	attttaacttgctatttctagctctaaaacaacgtcaacaccacttacttcattttcttatacaaattatattatacatatcagtaaaat	aagtaagtggtgttgacgttGTTTTAGAGCTAGAAATAGCAAGTTAAAAT	0.9262	0.7155	0.7692	0.297699	0.267911	0.319506	0.864234	0.806834	0.795285	0.822118	0.0369283	4.49185	0.0140635
sgRNA_19_007_3	tmRNA	cccgtatttcccttatacca	attttaacttgctatttctagctctaaaactggtataagggaaatacgggcattttcttatacaaattatattatacatatcagtaaaat	cccgtatttcccttataccaGTTTTAGAGCTAGAAATAGCAAGTTAAAAT	0.9296	0.7717	0.7902	0.298791	0.288954	0.328229	0.867407	0.870207	0.816998	0.851537	0.0299451	3.51659	0.0132914
sgRNA_19_007_4	tmRNA	cttataccaaggggacgtta	attttaacttgctatttctagctctaaaactaacgtccccttggtataagcattttcttatacaaattatattatacatatcagtaaaat	cttataccaaggggacgttaGTTTTAGAGCTAGAAATAGCAAGTTAAAAT	0.7148	0.5509	0.6015	0.229751	0.206278	0.249848	0.666978	0.621222	0.621898	0.636699	0.0262239	4.11873	0.00173226
sgRNA_19_007_5	Purine_gswA riboswitch	ataatttattacaatataat	attttaacttgctatttctagctctaaaacattatattgtaataaattatcattttcttatacaaattatattatacatatcagtaaaat	ataatttattacaatataatGTTTTAGAGCTAGAAATAGCAAGTTAAAAT	0.9297	0.7248	0.7643	0.298824	0.271393	0.317471	0.8675	0.817321	0.790219	0.825013	0.0392106	4.75273	0.0163282
sgRNA_19_007_6	Purine_gswA riboswitch	gtccgactatgggtgagcaa	attttaacttgctatttctagctctaaaacttgctcacccatagtcggaccattttcttatacaaattatattatacatatcagtaaaat	gtccgactatgggtgagcaaGTTTTAGAGCTAGAAATAGCAAGTTAAAAT	0.9318	0.7974	0.8224	0.299499	0.298577	0.341604	0.86946	0.899188	0.850289	0.872979	0.0246385	2.82235	0.0123106
sgRNA_19_007_7	T-box_tboS riboswitch	aaagatcgaaaagcgttgat	attttaacttgctatttctagctctaaaacatcaacgcttttcgatctttcattttcttatacaaattatattatacatatcagtaaaat	aaagatcgaaaagcgttgatGTTTTAGAGCTAGAAATAGCAAGTTAAAAT	0.9293	0.7434	0.8233	0.298695	0.278357	0.341978	0.867127	0.838295	0.85122	0.852214	0.0144417	1.69461	0.00316796
sgRNA_19_007_8	T-box_tboS riboswitch	tctctttctaagagagccga	attttaacttgctatttctagctctaaaactcggctctcttagaaagagacattttcttatacaaattatattatacatatcagtaaaat	tctctttctaagagagccgaGTTTTAGAGCTAGAAATAGCAAGTTAAAAT	0.9327	0.798	0.8138	0.299788	0.298802	0.338032	0.8703	0.899865	0.841398	0.870521	0.029234	3.35823	0.0165712
sgRNA_19_007_9	S1279 ncRNA	ggtgtgtgtttctttaagca	attttaacttgctatttctagctctaaaactgcttaaagaaacacacacccattttcttatacaaattatattatacatatcagtaaaat	ggtgtgtgtttctttaagcaGTTTTAGAGCTAGAAATAGCAAGTTAAAAT	0.9965	0.8237	0.7989	0.320294	0.308425	0.331843	0.929831	0.928845	0.825993	0.89489	0.0596687	6.66771	0.092721
sgRNA_19_007_10	S1279 ncRNA	tttacttgcgccgttaatgc	attttaacttgctatttctagctctaaaacgcattaacggcgcaagtaaacattttcttatacaaattatattatacatatcagtaaaat	tttacttgcgccgttaatgcGTTTTAGAGCTAGAAATAGCAAGTTAAAAT	0.9313	0.7597	0.7582	0.299338	0.284461	0.314937	0.868993	0.856676	0.783912	0.836527	0.04598	5.49654	0.0253716
sgRNA_19_007_11	rpmGC ncRNA	cgtaatcattacgttttata	attttaacttgctatttctagctctaaaactataaaacgtaatgattacgcattttcttatacaaattatattatacatatcagtaaaat	cgtaatcattacgttttataGTTTTAGAGCTAGAAATAGCAAGTTAAAAT	0.9237	0.6998	0.7479	0.296895	0.262032	0.310659	0.861902	0.789129	0.773263	0.808098	0.0472658	5.84902	0.0196281
sgRNA_19_007_12	rpmGC ncRNA	attattttgtttcacggtga	attttaacttgctatttctagctctaaaactcaccgtgaaacaaaataatcattttcttatacaaattatattatacatatcagtaaaat	attattttgtttcacggtgaGTTTTAGAGCTAGAAATAGCAAGTTAAAAT	0.9569	0.7717	0.842	0.307566	0.288954	0.349745	0.89288	0.870207	0.870554	0.877881	0.0129913	1.47985	0.00375118
sgRNA_19_007_13	novel asRNA for yceF	tatcattatcgctgcatttg	attttaacttgctatttctagctctaaaaccaaatgcagcgataatgatacattttcttatacaaattatattatacatatcagtaaaat	tatcattatcgctgcatttgGTTTTAGAGCTAGAAATAGCAAGTTAAAAT	0.8973	0.7712	0.8118	0.28841	0.288767	0.337201	0.837268	0.869644	0.83933	0.848747	0.0181262	2.13564	0.00475315
sgRNA_19_007_14	novel asRNA for yceF	cagagtgcggcatttcgtaa	attttaacttgctatttctagctctaaaacttacgaaatgccgcactctgcattttcttatacaaattatattatacatatcagtaaaat	cagagtgcggcatttcgtaaGTTTTAGAGCTAGAAATAGCAAGTTAAAAT	0.9438	0.7955	0.8059	0.303356	0.297866	0.33475	0.880657	0.897046	0.83323	0.870311	0.033142	3.80806	0.0210825
sgRNA_19_007_15	novel asRNA for pssA	cagcagctcatagcggatta	attttaacttgctatttctagctctaaaactaatccgctatgagctgctgcattttcttatacaaattatattatacatatcagtaaaat	cagcagctcatagcggattaGTTTTAGAGCTAGAAATAGCAAGTTAAAAT	0.923	0.7916	0.7782	0.29667	0.296405	0.323244	0.861248	0.892648	0.804591	0.852829	0.0446283	5.23297	0.0293107
sgRNA_19_007_16	novel asRNA for pssA	atcggcataccgataaacgt	attttaacttgctatttctagctctaaaacacgtttatcggtatgccgatcattttcttatacaaattatattatacatatcagtaaaat	atcggcataccgataaacgtGTTTTAGAGCTAGAAATAGCAAGTTAAAAT	0.9469	0.8321	0.833	0.304352	0.31157	0.346007	0.88355	0.938318	0.861249	0.894372	0.0396577	4.43414	0.0439149
sgRNA_19_007_17	novel asRNA for mntD	ttagttatgaccccgtttgc	attttaacttgctatttctagctctaaaacgcaaacggggtcataactaacattttcttatacaaattatattatacatatcagtaaaat	ttagttatgaccccgtttgcGTTTTAGAGCTAGAAATAGCAAGTTAAAAT	0.9675	0.8103	0.844	0.310973	0.303407	0.350576	0.902771	0.913735	0.872622	0.896376	0.0212894	2.37506	0.0137796
sgRNA_19_007_18	novel asRNA for mntD	tgcataacatacacctgtca	attttaacttgctatttctagctctaaaactgacaggtgtatgttatgcacattttcttatacaaattatattatacatatcagtaaaat	tgcataacatacacctgtcaGTTTTAGAGCTAGAAATAGCAAGTTAAAAT	0.909	0.7968	0.7817	0.29217	0.298352	0.324698	0.848185	0.898512	0.808209	0.851635	0.0452499	5.31329	0.0296351
sgRNA_19_007_19	novel asRNA for cstA	aagctgcttaaataatcacg	attttaacttgctatttctagctctaaaaccgtgattatttaagcagcttcattttcttatacaaattatattatacatatcagtaaaat	aagctgcttaaataatcacgGTTTTAGAGCTAGAAATAGCAAGTTAAAAT	0.9506	0.7893	0.8549	0.305541	0.295544	0.355104	0.887002	0.890054	0.883892	0.886983	0.00308129	0.34739	0.00024768
sgRNA_19_007_20	novel asRNA for cstA	gccgcaaaaaacgcataaac	attttaacttgctatttctagctctaaaacgtttatgcgttttttgcggccattttcttatacaaattatattatacatatcagtaaaat	gccgcaaaaaacgcataaacGTTTTAGAGCTAGAAATAGCAAGTTAAAAT	0.9402	0.7309	0.8343	0.302199	0.273677	0.346547	0.877298	0.824199	0.862593	0.854697	0.0274158	3.20766	0.0116595
sgRNA_19_007_23	novel asRNA for epsC	attttgagcttttgcaccgc	attttaacttgctatttctagctctaaaacgcggtgcaaaagctcaaaatcattttcttatacaaattatattatacatatcagtaaaat	attttgagcttttgcaccgcGTTTTAGAGCTAGAAATAGCAAGTTAAAAT	0.8733	0.7656	0.7801	0.280696	0.28667	0.324034	0.814874	0.863329	0.806555	0.828252	0.0306604	3.70182	0.0104568
sgRNA_19_007_24	novel asRNA for epsC	actttcttttccgccgatta	attttaacttgctatttctagctctaaaactaatcggcggaaaagaaagtcattttcttatacaaattatattatacatatcagtaaaat	actttcttttccgccgattaGTTTTAGAGCTAGAAATAGCAAGTTAAAAT	0.9166	0.7606	0.7598	0.294613	0.284798	0.315601	0.855277	0.857691	0.785567	0.832845	0.0409618	4.91829	0.0194352
sgRNA_19_007_25	S13 ncRNA	gagcttggtactgcaatgaa	attttaacttgctatttctagctctaaaacttcattgcagtaccaagctccattttcttatacaaattatattatacatatcagtaaaat	gagcttggtactgcaatgaaGTTTTAGAGCTAGAAATAGCAAGTTAAAAT	0.8671	0.7704	0.7269	0.278703	0.288467	0.301936	0.809088	0.868742	0.751551	0.809794	0.0585985	7.23623	0.0302111
sgRNA_19_007_26	S13 ncRNA	cgattgtagggtcagccata	attttaacttgctatttctagctctaaaactatggctgaccctacaatcgcattttcttatacaaattatattatacatatcagtaaaat	cgattgtagggtcagccataGTTTTAGAGCTAGAAATAGCAAGTTAAAAT	1.0194	0.7862	0.8392	0.327655	0.294383	0.348582	0.951199	0.886558	0.867659	0.901806	0.0438073	4.85773	0.0603956
sgRNA_19_007_27	novel asRNA for folB	catagttgatcgtttgctca	attttaacttgctatttctagctctaaaactgagcaaacgatcaactatgcattttcttatacaaattatattatacatatcagtaaaat	catagttgatcgtttgctcaGTTTTAGAGCTAGAAATAGCAAGTTAAAAT	0.0716	0.0709	0.0707	0.0230136	0.0265477	0.029367	0.0668097	0.0799504	0.0730976	0.0732859	0.00657234	8.96809	1.67655e-05
sgRNA_19_007_28	novel asRNA for folB	gatggacgcgatgctgaata	attttaacttgctatttctagctctaaaactattcagcatcgcgtccatccattttcttatacaaattatattatacatatcagtaaaat	gatggacgcgatgctgaataGTTTTAGAGCTAGAAATAGCAAGTTAAAAT	0.9969	0.7757	0.8452	0.320423	0.290452	0.351074	0.930204	0.874718	0.873863	0.892928	0.0322848	3.61561	0.0289942
sgRNA_19_007_29	novel asRNA for ctaD	ttttaaacgcgcttggtttt	attttaacttgctatttctagctctaaaacaaaaccaagcgcgtttaaaacattttcttatacaaattatattatacatatcagtaaaat	ttttaaacgcgcttggttttGTTTTAGAGCTAGAAATAGCAAGTTAAAAT	0.5918	0.4197	0.4596	0.190216	0.157152	0.190906	0.552207	0.473275	0.475186	0.500223	0.0450298	9.00196	0.00269505
sgRNA_19_007_30	novel asRNA for ctaD	cggaacgacgatgatctttc	attttaacttgctatttctagctctaaaacgaaagatcatcgtcgttccgcattttcttatacaaattatattatacatatcagtaaaat	cggaacgacgatgatctttcGTTTTAGAGCTAGAAATAGCAAGTTAAAAT	0.6497	0.4789	0.5512	0.208826	0.179319	0.228954	0.606233	0.540032	0.569892	0.572052	0.0331536	5.79555	0.00199461
sgRNA_19_007_31	novel asRNA for bshA	ccacctcagcgattttgctt	attttaacttgctatttctagctctaaaacaagcaaaatcgctgaggtggcattttcttatacaaattatattatacatatcagtaaaat	ccacctcagcgattttgcttGTTTTAGAGCTAGAAATAGCAAGTTAAAAT	0.9865	0.8156	0.8079	0.31708	0.305392	0.335581	0.9205	0.919711	0.835298	0.891836	0.0489655	5.49041	0.0620243
sgRNA_19_007_32	novel asRNA for bshA	ggtatcattgcgacagaact	attttaacttgctatttctagctctaaaacagttctgtcgcaatgatacccattttcttatacaaattatattatacatatcagtaaaat	ggtatcattgcgacagaactGTTTTAGAGCTAGAAATAGCAAGTTAAAAT	0.9916	0.8127	0.8354	0.318719	0.304306	0.347004	0.925259	0.916441	0.86373	0.90181	0.0332715	3.68941	0.0362069
sgRNA_19_007_33	novel asRNA for ybgB	gcggcgtattattaaaggaa	attttaacttgctatttctagctctaaaacttcctttaataatacgccgccattttcttatacaaattatattatacatatcagtaaaat	gcggcgtattattaaaggaaGTTTTAGAGCTAGAAATAGCAAGTTAAAAT	0.9995	0.9193	0.9143	0.321259	0.344221	0.379777	0.93263	1.03665	0.945306	0.971528	0.0567508	5.8414	0.476481
sgRNA_19_007_34	novel asRNA for ybgB	gaaaacagccagttttattc	attttaacttgctatttctagctctaaaacgaataaaactggctgttttccattttcttatacaaattatattatacatatcagtaaaat	gaaaacagccagttttattcGTTTTAGAGCTAGAAATAGCAAGTTAAAAT	0.989	0.8337	0.8124	0.317884	0.312169	0.33745	0.922833	0.940122	0.83995	0.900968	0.0535455	5.94311	0.0851821
sgRNA_19_007_35	novel asRNA for yvbW	atcagccctgtgccgccgtg	attttaacttgctatttctagctctaaaaccacggcggcacagggctgatcattttcttatacaaattatattatacatatcagtaaaat	atcagccctgtgccgccgtgGTTTTAGAGCTAGAAATAGCAAGTTAAAAT	1.0355	0.8796	0.8534	0.33283	0.329356	0.354481	0.966222	0.991881	0.882341	0.946815	0.0572909	6.05091	0.249109
sgRNA_19_007_36	novel asRNA for yvbW	ctgctcttatttgtatcatt	attttaacttgctatttctagctctaaaacaatgatacaaataagagcagcattttcttatacaaattatattatacatatcagtaaaat	ctgctcttatttgtatcattGTTTTAGAGCTAGAAATAGCAAGTTAAAAT	0.987	0.8397	0.8212	0.317241	0.314416	0.341105	0.920967	0.946888	0.849049	0.905634	0.0506895	5.59712	0.0842095
