## Supplementary File 4 for "CRISPRi screen for enhancing heterologous *α*-amylase yield in *Bacillus subtilis*"

### Sheet: Sheet1
Name	Description	Sequence
je1	enzyme sequence	atgaaacaacaaaaacggctttacgcccgattgctgacgctgttatttgcgctcatcttcttgctgcctcattctgcagccgcggcacatcataatgggacaaatgggacgatgatgcaatactttgaatggcacttgcctaatgatgggaatcactggaatagattaagagatgatgctagtaatctaagaaatagaggtataaccgctatttggattccgcctgcctggaaagggacttcgcaaaatgatgtggggtatggagcctatgatctttatgatttaggggaatttaatcaaaaggggacggttcgtactaagtatgggacacgtagtcaattggagtctgccatccatgctttaaagaataatggcgttcaagtttatggggatgtagtg…
je1zyn	enzyme codon optimized sequence	atgaaacaacaaaaacggctttacgcccgattgctgacgctgttatttgcgctcatcttcttgctgcctcattctgcagccgcggcacatcacaatggtacgaatgggacgatgatgcagtatttcgagtggcatctgccgaatgacggcaaccattggaacaggctgcgggacgacgcgtccaatttaaggaatcgcggcataactgcgatctggataccaccggcgtggaagggtacgtcacaaaacgacgtgggatatggagcgtacgacctctacgatttaggagaattcaaccagaaaggcacagttcgaacaaagtacgggacgcgctctcaattggagtcagcgatccatgctctgaaaaacaacggcgttcaagtttatggcgatgttgtc…
Cas9	CIRSPR-dCas9	atggacaaaaaatacagcatcggcctggctattggcacaaattcagttggctgggcagttatcacagacgaatataaagttccgagcaaaaaatttaaagtcctgggcaatacagatcgccatagcatcaaaaaaaacctgattggcgcactgctgtttgattcaggcgaaacagcagaagcaacaagacttaaaagaacagcaagacgcagatatacaagacgcaaaaatcgcatttgctatctgcaagaaatctttagcaacgaaatggcgaaagtcgacgacagcttttttcatagactggaagaatcatttctggtcgaagaagataaaaaacacgaacgccatccgatttttggcaacattgttgatgaagtcgcgtatcatgaaaaatacccg…
stTK0001	sgRNA expression cassette with Pq promoter-gRNA-sgRNA scaffold-terminator. GFP tag	tgctgtccagactgtccgctgtgtaaaaaaaaggaataaaggggggttgacattattttactgatatgtataatataatttgtataagaaaatgtctgttagtggagagggtgagttttagagctagaaatagcaagttaaaataaggctagtccgttatcaacttgaaaaagtggcaccgagtcggtgcttttcaataaaaaaacgctgtgcggttaaagggcacagcgtttttttgtgtatgtcgattcacaaaaataggcacacgaaaaac
stTK0002	sgRNA expression cassette with Pq promoter-gRNA-sgRNA scaffold-terminator. Target JE1 signal peptide.	tgctgtccagactgtccgctgtgtaaaaaaaaggaataaaggggggttgacattattttactgatatgtataatataatttgtataagaaaatggaatcatgaaacaacaaaaagttttagagctagaaatagcaagttaaaataaggctagtccgttatcaacttgaaaaagtggcaccgagtcggtgcttttcaataaaaaaacgctgtgcggttaaagggcacagcgtttttttgtgtatgtcgattcacaaaaataggcacacgaaaaac
oTK0276	oligo	gaaggaaacgcgcttttccca
oTK0048	oligo	cattttcttatacaaattatattatacatatcagtaaaat
oTK0047	oligo	gttttagagctagaaatagcaagttaaaat
oTK0275	oligo	gtccgatttggaccgctcga
pep0945	oligo	CAGCCAGAGAACAGCTTGCAAAGC
oTK0274	oligo	cgtccttaacagacagcagcaga
pep0946	oligo	GTGACAACGGGGTAAAGCCTG
pep0948	oligo	GATAGGATTCTTGCTCGCTTAATTC
oTK0022	oligo	ccgactcggtgccacttttt
oTK0347	oligo	GTCAATTTCCGCCCACGTATCTCTG
oTK0348	oligo	gaagacgggaagcgcatcatca
oTK0352	oligo	ggaaaaagcccagattgccaag
oTK0353	oligo	aggttttgtgctcattacgacactt
pTK0001	sgRNA for GFP	TCTGTTAGTGGAGAGGGTGA
pTK0002	sgRNA for JE1 signal peptide sequence (same for both je1/zyn)	GAATCATGAAACAACAAAAA
pE194	empty plasmid	gatcagtacaagaaagatactgtatttcataaacaggaactgcaagaagttaaggatgagttacagaaggcaaataagcagttacagagtggaatagagcatatgaggtctacgaaaccctttgattatgaaaatgagcgtacaggtttgttctctggacgtgaagagactggtagaaagatattaactgctgatgaatttgaacgcctgcaagaaacaatctcttctgcagaacggattgttgatgattacgaaaatattaagagcacagactattacacagaaaatcaagaattaaaaaaacgtagagagagtttgaaagaagtagtgaatacatggaaagaggggtatcacgaaaaaagtaaagaggttaataaattaaagcgagagaatgatagt…
tmRNA_rv	qRT-PCR primer	ATGAACAGACTAGCTCTCGGA
tmRNA_fwd	qRT-PCR primer	GAACCCACGTCCAGAAACAT
skfE_rv	qRT-PCR primer	TATCTCCTGGAGGAGAACCCT
skfE_fwd	qRT-PCR primer	GAGAAATCGTGGCGCTATTG
skfH_rv	qRT-PCR primer	ACGTCAAGACAACCTCCATAG
skfH_fwd	qRT-PCR primer	AGCTGTCCAAACTGTCACCA
citA_fwd	qRT-PCR primer	GCCAAACAACATGGACGATATG
citA_rv	qRT-PCR primer	GCAATGATAGAAGGCGTGATTG
