## Supplementary File 5 for "CRISPRi screen for enhancing heterologous *α*-amylase yield in *Bacillus subtilis*"

basu168	10144	10238	predicted-ncRNA-1	0	-	10144	10238	150,64,179
basu168	10407	11181	predicted-ncRNA-2	0	-	10407	11181	150,64,179
basu168	11855	11927	predicted-ncRNA-3	0	-	11855	11927	150,64,179
basu168	12036	12104	predicted-ncRNA-4	0	-	12036	12104	150,64,179
basu168	12377	12834	predicted-ncRNA-5	0	-	12377	12834	150,64,179
basu168	13003	13496	predicted-ncRNA-6	0	-	13003	13496	150,64,179
basu168	13611	13880	predicted-ncRNA-7	0	-	13611	13880	150,64,179
basu168	13897	14521	predicted-ncRNA-8	0	-	13897	14521	150,64,179
basu168	14565	14653	predicted-ncRNA-9	0	-	14565	14653	150,64,179
basu168	14661	14793	predicted-ncRNA-10	0	-	14661	14793	150,64,179
basu168	30612	30707	predicted-ncRNA-11	0	-	30612	30707	150,64,179
basu168	30875	31649	predicted-ncRNA-12	0	-	30875	31649	150,64,179
basu168	32323	32420	predicted-ncRNA-13	0	-	32323	32420	150,64,179
basu168	32504	32572	predicted-ncRNA-14	0	-	32504	32572	150,64,179
basu168	32845	33302	predicted-ncRNA-15	0	-	32845	33302	150,64,179
basu168	33471	33964	predicted-ncRNA-16	0	-	33471	33964	150,64,179
basu168	34079	34348	predicted-ncRNA-17	0	-	34079	34348	150,64,179
basu168	34365	34676	predicted-ncRNA-18	0	-	34365	34676	150,64,179
basu168	34779	34989	predicted-ncRNA-19	0	-	34779	34989	150,64,179
basu168	42731	42783	predicted-ncRNA-20	0	-	42731	42783	36,179,36
basu168	56234	56323	predicted-ncRNA-21	0	+	56234	56323	255,153,0
basu168	80429	80585	predicted-ncRNA-22	0	-	80429	80585	36,179,36
basu168	86511	86755	predicted-ncRNA-23	0	-	86511	86755	36,179,36
basu168	90851	90963	predicted-ncRNA-24	0	-	90851	90963	150,64,179
basu168	91132	91906	predicted-ncRNA-25	0	-	91132	91906	150,64,179
basu168	92400	92497	predicted-ncRNA-26	0	-	92400	92497	150,64,179
basu168	92581	92649	predicted-ncRNA-27	0	-	92581	92649	150,64,179
basu168	92922	93379	predicted-ncRNA-28	0	-	92922	93379	150,64,179
basu168	93548	94041	predicted-ncRNA-29	0	-	93548	94041	150,64,179
basu168	94156	94425	predicted-ncRNA-30	0	-	94156	94425	150,64,179
basu168	94442	95066	predicted-ncRNA-31	0	-	94442	95066	150,64,179
basu168	95110	95187	predicted-ncRNA-32	0	-	95110	95187	150,64,179
basu168	95223	95302	predicted-ncRNA-33	0	-	95223	95302	150,64,179
basu168	96708	96820	predicted-ncRNA-34	0	-	96708	96820	150,64,179
basu168	96988	97762	predicted-ncRNA-35	0	-	96988	97762	150,64,179
basu168	98256	98328	predicted-ncRNA-36	0	-	98256	98328	150,64,179
basu168	98437	98505	predicted-ncRNA-37	0	-	98437	98505	150,64,179
basu168	98778	99235	predicted-ncRNA-38	0	-	98778	99235	150,64,179
basu168	99404	99897	predicted-ncRNA-39	0	-	99404	99897	150,64,179
basu168	100012	100247	predicted-ncRNA-40	0	-	100012	100247	150,64,179
basu168	100336	100922	predicted-ncRNA-41	0	-	100336	100922	150,64,179
basu168	100966	101043	predicted-ncRNA-42	0	-	100966	101043	150,64,179
basu168	101079	101193	predicted-ncRNA-43	0	-	101079	101193	150,64,179
basu168	108684	108824	predicted-ncRNA-44	0	-	108684	108824	36,179,36
basu168	116652	116854	predicted-ncRNA-45	0	-	116652	116854	36,179,36
basu168	117737	117889	predicted-ncRNA-46	0	+	117737	117889	255,153,0
basu168	120978	121067	predicted-ncRNA-47	0	+	120978	121067	255,153,0
basu168	129161	129284	predicted-ncRNA-48	0	+	129161	129284	255,153,0
basu168	150339	150442	predicted-ncRNA-49	0	+	150339	150442	255,153,0
basu168	152041	152113	predicted-ncRNA-50	0	-	152041	152113	36,179,36
basu168	158143	158210	predicted-ncRNA-51	0	-	158143	158210	36,179,36
basu168	158237	158436	predicted-ncRNA-52	0	-	158237	158436	36,179,36
basu168	158479	158793	predicted-ncRNA-53	0	+	158479	158793	0,255,0
basu168	159439	159549	predicted-ncRNA-54	0	-	159439	159549	36,179,36
basu168	160140	160243	predicted-ncRNA-55	0	+	160140	160243	0,255,0
basu168	161506	161630	predicted-ncRNA-56	0	-	161506	161630	150,64,179
basu168	161700	162262	predicted-ncRNA-57	0	-	161700	162262	150,64,179
basu168	162756	162838	predicted-ncRNA-58	0	-	162756	162838	150,64,179
basu168	162938	163004	predicted-ncRNA-59	0	-	162938	163004	150,64,179
basu168	163277	163399	predicted-ncRNA-60	0	-	163277	163399	150,64,179
basu168	163489	163734	predicted-ncRNA-61	0	-	163489	163734	150,64,179
basu168	163903	164396	predicted-ncRNA-62	0	-	163903	164396	150,64,179
basu168	164511	164780	predicted-ncRNA-63	0	-	164511	164780	150,64,179
basu168	164950	165420	predicted-ncRNA-64	0	-	164950	165420	150,64,179
basu168	165464	165541	predicted-ncRNA-65	0	-	165464	165541	150,64,179
basu168	165577	165657	predicted-ncRNA-66	0	-	165577	165657	150,64,179
basu168	167096	167870	predicted-ncRNA-67	0	-	167096	167870	150,64,179
basu168	168364	168461	predicted-ncRNA-68	0	-	168364	168461	150,64,179
basu168	168545	168613	predicted-ncRNA-69	0	-	168545	168613	150,64,179
basu168	168886	169328	predicted-ncRNA-70	0	-	168886	169328	150,64,179
basu168	169512	169796	predicted-ncRNA-71	0	-	169512	169796	150,64,179
basu168	170121	170348	predicted-ncRNA-72	0	-	170121	170348	150,64,179
basu168	170447	171026	predicted-ncRNA-73	0	-	170447	171026	150,64,179
basu168	171070	171158	predicted-ncRNA-74	0	-	171070	171158	150,64,179
basu168	171166	171262	predicted-ncRNA-75	0	-	171166	171262	150,64,179
basu168	171815	171927	predicted-ncRNA-76	0	-	171815	171927	150,64,179
basu168	172095	172494	predicted-ncRNA-77	0	-	172095	172494	150,64,179
basu168	172582	172867	predicted-ncRNA-78	0	-	172582	172867	150,64,179
basu168	173360	173457	predicted-ncRNA-79	0	-	173360	173457	150,64,179
basu168	173541	173609	predicted-ncRNA-80	0	-	173541	173609	150,64,179
basu168	173882	174339	predicted-ncRNA-81	0	-	173882	174339	150,64,179
basu168	174508	174697	predicted-ncRNA-82	0	-	174508	174697	150,64,179
basu168	174830	175001	predicted-ncRNA-83	0	-	174830	175001	150,64,179
basu168	175116	175385	predicted-ncRNA-84	0	-	175116	175385	150,64,179
basu168	175402	176026	predicted-ncRNA-85	0	-	175402	176026	150,64,179
basu168	176070	176158	predicted-ncRNA-86	0	-	176070	176158	150,64,179
basu168	176166	176298	predicted-ncRNA-87	0	-	176166	176298	150,64,179
basu168	177622	177751	predicted-ncRNA-88	0	-	177622	177751	36,179,36
basu168	178169	178303	predicted-ncRNA-89	0	-	178169	178303	36,179,36
basu168	178786	178877	predicted-ncRNA-90	0	-	178786	178877	36,179,36
basu168	194072	194139	predicted-ncRNA-91	0	-	194072	194139	179,121,36
basu168	204896	205020	predicted-ncRNA-92	0	-	204896	205020	36,179,36
basu168	205669	205740	predicted-ncRNA-93	0	-	205669	205740	36,179,36
basu168	205832	205951	predicted-ncRNA-94	0	-	205832	205951	36,179,36
basu168	213008	213077	predicted-ncRNA-95	0	-	213008	213077	36,179,36
basu168	214085	214204	predicted-ncRNA-96	0	-	214085	214204	36,179,36
basu168	220056	220125	predicted-ncRNA-97	0	-	220056	220125	36,179,36
basu168	221662	221725	predicted-ncRNA-98	0	-	221662	221725	36,179,36
basu168	222061	222133	predicted-ncRNA-99	0	-	222061	222133	36,179,36
basu168	227872	227994	predicted-ncRNA-100	0	-	227872	227994	36,179,36
basu168	230203	230268	predicted-ncRNA-101	0	-	230203	230268	36,179,36
basu168	231470	231599	predicted-ncRNA-102	0	-	231470	231599	36,179,36
basu168	231779	231835	predicted-ncRNA-103	0	-	231779	231835	36,179,36
basu168	236984	237054	predicted-ncRNA-104	0	-	236984	237054	36,179,36
basu168	237075	237184	predicted-ncRNA-105	0	-	237075	237184	36,179,36
basu168	237506	237581	predicted-ncRNA-106	0	-	237506	237581	36,179,36
basu168	241161	241309	predicted-ncRNA-107	0	+	241161	241309	0,255,0
basu168	243705	243843	predicted-ncRNA-108	0	-	243705	243843	179,121,36
basu168	247603	247671	predicted-ncRNA-109	0	-	247603	247671	36,179,36
basu168	247999	248235	predicted-ncRNA-110	0	-	247999	248235	36,179,36
basu168	249775	249900	predicted-ncRNA-111	0	-	249775	249900	36,179,36
basu168	256397	256450	predicted-ncRNA-112	0	+	256397	256450	0,255,0
basu168	258727	258845	predicted-ncRNA-113	0	-	258727	258845	36,179,36
basu168	260134	260349	predicted-ncRNA-114	0	+	260134	260349	0,255,0
basu168	272519	272571	predicted-ncRNA-115	0	-	272519	272571	36,179,36
basu168	277328	277395	predicted-ncRNA-116	0	-	277328	277395	36,179,36
basu168	281826	282037	predicted-ncRNA-117	0	+	281826	282037	0,255,0
basu168	286218	286772	predicted-ncRNA-118	0	-	286218	286772	36,179,36
basu168	292895	293080	predicted-ncRNA-119	0	+	292895	293080	0,255,0
basu168	293288	293465	predicted-ncRNA-120	0	+	293288	293465	255,153,0
basu168	314115	314326	predicted-ncRNA-121	0	-	314115	314326	36,179,36
basu168	317852	317919	predicted-ncRNA-122	0	-	317852	317919	36,179,36
basu168	318464	318612	predicted-ncRNA-123	0	-	318464	318612	36,179,36
basu168	318778	318829	predicted-ncRNA-124	0	-	318778	318829	36,179,36
basu168	319336	319389	predicted-ncRNA-125	0	+	319336	319389	0,255,0
basu168	321060	321270	predicted-ncRNA-126	0	-	321060	321270	36,179,36
basu168	322228	322484	predicted-ncRNA-127	0	-	322228	322484	36,179,36
basu168	322803	322863	predicted-ncRNA-128	0	-	322803	322863	36,179,36
basu168	326893	327271	predicted-ncRNA-129	0	-	326893	327271	36,179,36
basu168	327456	327670	predicted-ncRNA-130	0	-	327456	327670	36,179,36
basu168	327706	328034	predicted-ncRNA-131	0	-	327706	328034	36,179,36
basu168	349959	350063	predicted-ncRNA-132	0	+	349959	350063	0,255,0
basu168	350356	350448	predicted-ncRNA-133	0	+	350356	350448	0,255,0
basu168	350539	350966	predicted-ncRNA-134	0	+	350539	350966	0,255,0
basu168	353659	353855	predicted-ncRNA-135	0	-	353659	353855	36,179,36
basu168	369103	369172	predicted-ncRNA-136	0	-	369103	369172	36,179,36
basu168	372821	372918	predicted-ncRNA-137	0	+	372821	372918	0,255,0
basu168	372924	373129	predicted-ncRNA-138	0	+	372924	373129	0,255,0
basu168	373890	374320	predicted-ncRNA-139	0	+	373890	374320	0,255,0
basu168	375070	375161	predicted-ncRNA-140	0	+	375070	375161	0,255,0
basu168	375817	375945	predicted-ncRNA-141	0	+	375817	375945	255,153,0
basu168	379530	379641	predicted-ncRNA-142	0	-	379530	379641	36,179,36
basu168	404359	404430	predicted-ncRNA-143	0	-	404359	404430	36,179,36
basu168	404918	405098	predicted-ncRNA-144	0	+	404918	405098	0,255,0
basu168	408217	408281	predicted-ncRNA-145	0	+	408217	408281	0,255,0
basu168	408327	408471	predicted-ncRNA-146	0	+	408327	408471	0,255,0
basu168	413983	414075	predicted-ncRNA-147	0	-	413983	414075	36,179,36
basu168	415481	415576	predicted-ncRNA-148	0	-	415481	415576	36,179,36
basu168	416133	416184	predicted-ncRNA-149	0	-	416133	416184	36,179,36
basu168	421700	421757	predicted-ncRNA-150	0	-	421700	421757	36,179,36
basu168	423254	423305	predicted-ncRNA-151	0	-	423254	423305	36,179,36
basu168	441843	441902	predicted-ncRNA-152	0	-	441843	441902	36,179,36
basu168	444531	444629	predicted-ncRNA-153	0	-	444531	444629	36,179,36
basu168	463329	463390	predicted-ncRNA-154	0	-	463329	463390	36,179,36
basu168	466944	467008	predicted-ncRNA-155	0	+	466944	467008	255,153,0
basu168	470167	470240	predicted-ncRNA-156	0	-	470167	470240	36,179,36
basu168	470345	470492	predicted-ncRNA-157	0	-	470345	470492	36,179,36
basu168	473670	473743	predicted-ncRNA-158	0	-	473670	473743	36,179,36
basu168	502409	502474	predicted-ncRNA-159	0	-	502409	502474	36,179,36
basu168	502777	502884	predicted-ncRNA-160	0	-	502777	502884	36,179,36
basu168	504672	504802	predicted-ncRNA-161	0	-	504672	504802	36,179,36
basu168	507841	508089	predicted-ncRNA-162	0	+	507841	508089	0,255,0
basu168	558221	558290	predicted-ncRNA-163	0	+	558221	558290	204,0,0
basu168	559809	560150	predicted-ncRNA-164	0	-	559809	560150	179,121,36
basu168	566520	566589	predicted-ncRNA-165	0	-	566520	566589	36,179,36
basu168	567238	567750	predicted-ncRNA-166	0	-	567238	567750	36,179,36
basu168	569116	569174	predicted-ncRNA-167	0	+	569116	569174	204,0,0
basu168	574876	574994	predicted-ncRNA-168	0	-	574876	574994	36,179,36
basu168	576861	577028	predicted-ncRNA-169	0	+	576861	577028	255,153,0
basu168	591945	592014	predicted-ncRNA-170	0	+	591945	592014	255,153,0
basu168	598399	598583	predicted-ncRNA-171	0	-	598399	598583	36,179,36
basu168	604862	605065	predicted-ncRNA-172	0	+	604862	605065	0,255,0
basu168	614849	614947	predicted-ncRNA-173	0	+	614849	614947	255,153,0
basu168	616885	616945	predicted-ncRNA-174	0	-	616885	616945	36,179,36
basu168	628450	628540	predicted-ncRNA-175	0	-	628450	628540	36,179,36
basu168	628548	628625	predicted-ncRNA-176	0	-	628548	628625	36,179,36
basu168	634252	634315	predicted-ncRNA-177	0	+	634252	634315	0,255,0
basu168	635749	635862	predicted-ncRNA-178	0	-	635749	635862	150,64,179
basu168	636123	636804	predicted-ncRNA-179	0	-	636123	636804	150,64,179
basu168	637301	637398	predicted-ncRNA-180	0	-	637301	637398	150,64,179
basu168	637482	637550	predicted-ncRNA-181	0	-	637482	637550	150,64,179
basu168	637823	638280	predicted-ncRNA-182	0	-	637823	638280	150,64,179
basu168	638449	638942	predicted-ncRNA-183	0	-	638449	638942	150,64,179
basu168	639057	639326	predicted-ncRNA-184	0	-	639057	639326	150,64,179
basu168	639343	639967	predicted-ncRNA-185	0	-	639343	639967	150,64,179
basu168	640011	640099	predicted-ncRNA-186	0	-	640011	640099	150,64,179
basu168	640107	640202	predicted-ncRNA-187	0	-	640107	640202	150,64,179
basu168	640500	640557	predicted-ncRNA-188	0	+	640500	640557	255,153,0
basu168	646948	647017	predicted-ncRNA-189	0	-	646948	647017	36,179,36
basu168	657521	657584	predicted-ncRNA-190	0	-	657521	657584	36,179,36
basu168	658758	658812	predicted-ncRNA-191	0	-	658758	658812	36,179,36
basu168	661893	661962	predicted-ncRNA-192	0	-	661893	661962	36,179,36
basu168	668675	668747	predicted-ncRNA-193	0	-	668675	668747	36,179,36
basu168	668906	668995	predicted-ncRNA-194	0	-	668906	668995	36,179,36
basu168	671032	671100	predicted-ncRNA-195	0	-	671032	671100	36,179,36
basu168	674689	674755	predicted-ncRNA-196	0	-	674689	674755	36,179,36
basu168	675536	675603	predicted-ncRNA-197	0	+	675536	675603	0,255,0
basu168	676848	676912	predicted-ncRNA-198	0	-	676848	676912	36,179,36
basu168	677807	677857	predicted-ncRNA-199	0	-	677807	677857	36,179,36
basu168	685038	685104	predicted-ncRNA-200	0	-	685038	685104	179,121,36
basu168	689434	689527	predicted-ncRNA-201	0	-	689434	689527	36,179,36
basu168	703581	703650	predicted-ncRNA-202	0	-	703581	703650	36,179,36
basu168	719026	719087	predicted-ncRNA-203	0	-	719026	719087	36,179,36
basu168	727630	727683	predicted-ncRNA-204	0	+	727630	727683	0,255,0
basu168	745707	745912	predicted-ncRNA-205	0	-	745707	745912	36,179,36
basu168	745956	746122	predicted-ncRNA-206	0	-	745956	746122	143,29,29
basu168	746566	746632	predicted-ncRNA-207	0	-	746566	746632	179,121,36
basu168	749668	749819	predicted-ncRNA-208	0	-	749668	749819	179,121,36
basu168	749717	749774	predicted-ncRNA-209	0	+	749717	749774	255,153,0
basu168	752270	752358	predicted-ncRNA-210	0	+	752270	752358	255,153,0
basu168	761504	761573	predicted-ncRNA-211	0	-	761504	761573	36,179,36
basu168	761821	761898	predicted-ncRNA-212	0	-	761821	761898	36,179,36
basu168	783388	783607	predicted-ncRNA-213	0	-	783388	783607	36,179,36
basu168	784480	784891	predicted-ncRNA-214	0	-	784480	784891	36,179,36
basu168	784967	785112	predicted-ncRNA-215	0	-	784967	785112	179,121,36
basu168	789463	789651	predicted-ncRNA-216	0	-	789463	789651	179,121,36
basu168	821992	822273	predicted-ncRNA-217	0	-	821992	822273	36,179,36
basu168	822433	823279	predicted-ncRNA-218	0	+	822433	823279	255,153,0
basu168	823705	823804	predicted-ncRNA-219	0	+	823705	823804	0,255,0
basu168	823835	824502	predicted-ncRNA-220	0	+	823835	824502	0,255,0
basu168	824554	824771	predicted-ncRNA-221	0	+	824554	824771	0,255,0
basu168	824915	825034	predicted-ncRNA-222	0	+	824915	825034	0,255,0
basu168	825056	825365	predicted-ncRNA-223	0	+	825056	825365	0,255,0
basu168	825389	825490	predicted-ncRNA-224	0	+	825389	825490	0,255,0
basu168	835334	835448	predicted-ncRNA-225	0	-	835334	835448	36,179,36
basu168	846396	846696	predicted-ncRNA-226	0	+	846396	846696	0,255,0
basu168	859592	859686	predicted-ncRNA-227	0	-	859592	859686	179,121,36
basu168	859691	859758	predicted-ncRNA-228	0	-	859691	859758	143,29,29
basu168	872603	872734	predicted-ncRNA-229	0	-	872603	872734	36,179,36
basu168	872758	872822	predicted-ncRNA-230	0	-	872758	872822	36,179,36
basu168	874965	875154	predicted-ncRNA-231	0	-	874965	875154	36,179,36
basu168	883042	883109	predicted-ncRNA-232	0	-	883042	883109	36,179,36
basu168	890452	890521	predicted-ncRNA-233	0	-	890452	890521	36,179,36
basu168	901303	901375	predicted-ncRNA-234	0	-	901303	901375	36,179,36
basu168	907777	907843	predicted-ncRNA-235	0	-	907777	907843	36,179,36
basu168	910511	910722	predicted-ncRNA-236	0	-	910511	910722	36,179,36
basu168	914632	914911	predicted-ncRNA-237	0	+	914632	914911	0,255,0
basu168	924780	924850	predicted-ncRNA-238	0	+	924780	924850	0,255,0
basu168	944801	944958	predicted-ncRNA-239	0	-	944801	944958	36,179,36
basu168	947013	947125	predicted-ncRNA-240	0	-	947013	947125	150,64,179
basu168	947293	948067	predicted-ncRNA-241	0	-	947293	948067	150,64,179
basu168	948564	948661	predicted-ncRNA-242	0	-	948564	948661	150,64,179
basu168	949086	949543	predicted-ncRNA-243	0	-	949086	949543	150,64,179
basu168	949712	950205	predicted-ncRNA-244	0	-	949712	950205	150,64,179
basu168	950320	950589	predicted-ncRNA-245	0	-	950320	950589	150,64,179
basu168	950606	951230	predicted-ncRNA-246	0	-	950606	951230	150,64,179
basu168	969286	969393	predicted-ncRNA-247	0	-	969286	969393	36,179,36
basu168	972744	972832	predicted-ncRNA-248	0	-	972744	972832	36,179,36
basu168	973051	973113	predicted-ncRNA-249	0	-	973051	973113	36,179,36
basu168	1025206	1025274	predicted-ncRNA-250	0	-	1025206	1025274	36,179,36
basu168	1040837	1040923	predicted-ncRNA-251	0	+	1040837	1040923	255,153,0
basu168	1041412	1041498	predicted-ncRNA-252	0	+	1041412	1041498	0,255,0
basu168	1043277	1043363	predicted-ncRNA-253	0	+	1043277	1043363	0,255,0
basu168	1056601	1056670	predicted-ncRNA-254	0	+	1056601	1056670	255,153,0
basu168	1057502	1057607	predicted-ncRNA-255	0	-	1057502	1057607	36,179,36
basu168	1070261	1070325	predicted-ncRNA-256	0	-	1070261	1070325	36,179,36
basu168	1072615	1072731	predicted-ncRNA-257	0	+	1072615	1072731	255,153,0
basu168	1072869	1072983	predicted-ncRNA-258	0	-	1072869	1072983	36,179,36
basu168	1074348	1074595	predicted-ncRNA-259	0	-	1074348	1074595	36,179,36
basu168	1079932	1080149	predicted-ncRNA-260	0	-	1079932	1080149	36,179,36
basu168	1106833	1106887	predicted-ncRNA-261	0	-	1106833	1106887	36,179,36
basu168	1110530	1110630	predicted-ncRNA-262	0	+	1110530	1110630	0,255,0
basu168	1120498	1120557	predicted-ncRNA-263	0	+	1120498	1120557	0,255,0
basu168	1121833	1121890	predicted-ncRNA-264	0	-	1121833	1121890	36,179,36
basu168	1130960	1131040	predicted-ncRNA-265	0	+	1130960	1131040	0,255,0
basu168	1131166	1131534	predicted-ncRNA-266	0	+	1131166	1131534	0,255,0
basu168	1132276	1132339	predicted-ncRNA-267	0	+	1132276	1132339	0,255,0
basu168	1133337	1133406	predicted-ncRNA-268	0	+	1133337	1133406	255,153,0
basu168	1185388	1185462	predicted-ncRNA-269	0	-	1185388	1185462	36,179,36
basu168	1185497	1185566	predicted-ncRNA-270	0	-	1185497	1185566	36,179,36
basu168	1192594	1192857	predicted-ncRNA-271	0	+	1192594	1192857	255,153,0
basu168	1197507	1197580	predicted-ncRNA-272	0	-	1197507	1197580	36,179,36
basu168	1208688	1208751	predicted-ncRNA-273	0	-	1208688	1208751	36,179,36
basu168	1217222	1217288	predicted-ncRNA-274	0	+	1217222	1217288	255,153,0
basu168	1222171	1222240	predicted-ncRNA-275	0	-	1222171	1222240	36,179,36
basu168	1226321	1226480	predicted-ncRNA-276	0	-	1226321	1226480	36,179,36
basu168	1228147	1228198	predicted-ncRNA-277	0	+	1228147	1228198	0,255,0
basu168	1228842	1228925	predicted-ncRNA-278	0	+	1228842	1228925	255,153,0
basu168	1233095	1233195	predicted-ncRNA-279	0	+	1233095	1233195	255,153,0
basu168	1239457	1239525	predicted-ncRNA-280	0	+	1239457	1239525	0,255,0
basu168	1240616	1240685	predicted-ncRNA-281	0	-	1240616	1240685	36,179,36
basu168	1263451	1263633	predicted-ncRNA-282	0	-	1263451	1263633	179,121,36
basu168	1269882	1269949	predicted-ncRNA-283	0	+	1269882	1269949	0,255,0
basu168	1284037	1284370	predicted-ncRNA-284	0	-	1284037	1284370	36,179,36
basu168	1287445	1287636	predicted-ncRNA-285	0	-	1287445	1287636	36,179,36
basu168	1299196	1300142	predicted-ncRNA-286	0	-	1299196	1300142	36,179,36
basu168	1301152	1301220	predicted-ncRNA-287	0	-	1301152	1301220	36,179,36
basu168	1308265	1308620	predicted-ncRNA-288	0	-	1308265	1308620	36,179,36
basu168	1308671	1308736	predicted-ncRNA-289	0	-	1308671	1308736	36,179,36
basu168	1336536	1336605	predicted-ncRNA-290	0	-	1336536	1336605	36,179,36
basu168	1341449	1341516	predicted-ncRNA-291	0	-	1341449	1341516	36,179,36
basu168	1352272	1352379	predicted-ncRNA-292	0	+	1352272	1352379	0,255,0
basu168	1357553	1357632	predicted-ncRNA-293	0	+	1357553	1357632	0,255,0
basu168	1369833	1369966	predicted-ncRNA-294	0	+	1369833	1369966	0,255,0
basu168	1371799	1371976	predicted-ncRNA-295	0	+	1371799	1371976	255,153,0
basu168	1376908	1376990	predicted-ncRNA-296	0	-	1376908	1376990	36,179,36
basu168	1379498	1379562	predicted-ncRNA-297	0	-	1379498	1379562	36,179,36
basu168	1387922	1388068	predicted-ncRNA-298	0	-	1387922	1388068	179,121,36
basu168	1397184	1397354	predicted-ncRNA-299	0	-	1397184	1397354	36,179,36
basu168	1410761	1410849	predicted-ncRNA-300	0	-	1410761	1410849	36,179,36
basu168	1410943	1411035	predicted-ncRNA-301	0	-	1410943	1411035	36,179,36
basu168	1426545	1426613	predicted-ncRNA-302	0	-	1426545	1426613	36,179,36
basu168	1438486	1438544	predicted-ncRNA-303	0	-	1438486	1438544	36,179,36
basu168	1451623	1451689	predicted-ncRNA-304	0	-	1451623	1451689	36,179,36
basu168	1453458	1453555	predicted-ncRNA-305	0	-	1453458	1453555	36,179,36
basu168	1457444	1457566	predicted-ncRNA-306	0	-	1457444	1457566	36,179,36
basu168	1461323	1461401	predicted-ncRNA-307	0	-	1461323	1461401	36,179,36
basu168	1461947	1462013	predicted-ncRNA-308	0	-	1461947	1462013	36,179,36
basu168	1462515	1462812	predicted-ncRNA-309	0	-	1462515	1462812	36,179,36
basu168	1470362	1470582	predicted-ncRNA-310	0	-	1470362	1470582	36,179,36
basu168	1475064	1475121	predicted-ncRNA-311	0	-	1475064	1475121	179,121,36
basu168	1476115	1476204	predicted-ncRNA-312	0	+	1476115	1476204	0,255,0
basu168	1500133	1500198	predicted-ncRNA-313	0	-	1500133	1500198	36,179,36
basu168	1507259	1507325	predicted-ncRNA-314	0	-	1507259	1507325	36,179,36
basu168	1528120	1528218	predicted-ncRNA-315	0	-	1528120	1528218	36,179,36
basu168	1548657	1548727	predicted-ncRNA-316	0	+	1548657	1548727	0,255,0
basu168	1549350	1549491	predicted-ncRNA-317	0	-	1549350	1549491	179,121,36
basu168	1554028	1554189	predicted-ncRNA-318	0	-	1554028	1554189	36,179,36
basu168	1561759	1561939	predicted-ncRNA-319	0	-	1561759	1561939	36,179,36
basu168	1562704	1562874	predicted-ncRNA-320	0	-	1562704	1562874	36,179,36
basu168	1564119	1564273	predicted-ncRNA-321	0	-	1564119	1564273	36,179,36
basu168	1564719	1564787	predicted-ncRNA-322	0	-	1564719	1564787	36,179,36
basu168	1571400	1571482	predicted-ncRNA-323	0	+	1571400	1571482	0,255,0
basu168	1576351	1576469	predicted-ncRNA-324	0	-	1576351	1576469	36,179,36
basu168	1596056	1596125	predicted-ncRNA-325	0	-	1596056	1596125	36,179,36
basu168	1609164	1609276	predicted-ncRNA-326	0	+	1609164	1609276	255,153,0
basu168	1631429	1631616	predicted-ncRNA-327	0	-	1631429	1631616	36,179,36
basu168	1676262	1676325	predicted-ncRNA-328	0	-	1676262	1676325	36,179,36
basu168	1676365	1676434	predicted-ncRNA-329	0	-	1676365	1676434	36,179,36
basu168	1700546	1700634	predicted-ncRNA-330	0	-	1700546	1700634	36,179,36
basu168	1705798	1705906	predicted-ncRNA-331	0	-	1705798	1705906	36,179,36
basu168	1711126	1711311	predicted-ncRNA-332	0	-	1711126	1711311	36,179,36
basu168	1739210	1739324	predicted-ncRNA-333	0	+	1739210	1739324	0,255,0
basu168	1752454	1752506	predicted-ncRNA-334	0	-	1752454	1752506	36,179,36
basu168	1756078	1756164	predicted-ncRNA-335	0	-	1756078	1756164	36,179,36
basu168	1756720	1756793	predicted-ncRNA-336	0	-	1756720	1756793	36,179,36
basu168	1764371	1764448	predicted-ncRNA-337	0	-	1764371	1764448	36,179,36
basu168	1764472	1764613	predicted-ncRNA-338	0	+	1764472	1764613	255,153,0
basu168	1772695	1772786	predicted-ncRNA-339	0	+	1772695	1772786	255,153,0
basu168	1773333	1773450	predicted-ncRNA-340	0	-	1773333	1773450	36,179,36
basu168	1780322	1780403	predicted-ncRNA-341	0	-	1780322	1780403	179,121,36
basu168	1780554	1780617	predicted-ncRNA-342	0	-	1780554	1780617	179,121,36
basu168	1780794	1781010	predicted-ncRNA-343	0	+	1780794	1781010	0,255,0
basu168	1781167	1781349	predicted-ncRNA-344	0	+	1781167	1781349	204,0,0
basu168	1783329	1783394	predicted-ncRNA-345	0	-	1783329	1783394	36,179,36
basu168	1793810	1793879	predicted-ncRNA-346	0	-	1793810	1793879	36,179,36
basu168	1801678	1801745	predicted-ncRNA-347	0	-	1801678	1801745	36,179,36
basu168	1881488	1881774	predicted-ncRNA-348	0	-	1881488	1881774	36,179,36
basu168	1882081	1882150	predicted-ncRNA-349	0	-	1882081	1882150	36,179,36
basu168	1885640	1885752	predicted-ncRNA-350	0	+	1885640	1885752	255,153,0
basu168	1900480	1900569	predicted-ncRNA-351	0	-	1900480	1900569	179,121,36
basu168	1901444	1901611	predicted-ncRNA-352	0	+	1901444	1901611	255,153,0
basu168	1905947	1906172	predicted-ncRNA-353	0	-	1905947	1906172	36,179,36
basu168	1913272	1913345	predicted-ncRNA-354	0	-	1913272	1913345	36,179,36
basu168	1913371	1913460	predicted-ncRNA-355	0	-	1913371	1913460	36,179,36
basu168	1914813	1914990	predicted-ncRNA-356	0	-	1914813	1914990	36,179,36
basu168	1921115	1921563	predicted-ncRNA-357	0	-	1921115	1921563	36,179,36
basu168	1922524	1922798	predicted-ncRNA-358	0	-	1922524	1922798	36,179,36
basu168	1925067	1925379	predicted-ncRNA-359	0	+	1925067	1925379	0,255,0
basu168	1931413	1931544	predicted-ncRNA-360	0	-	1931413	1931544	179,121,36
basu168	1980329	1980390	predicted-ncRNA-361	0	+	1980329	1980390	0,255,0
basu168	1995763	1995817	predicted-ncRNA-362	0	+	1995763	1995817	0,255,0
basu168	2022591	2022659	predicted-ncRNA-363	0	+	2022591	2022659	0,255,0
basu168	2028266	2028386	predicted-ncRNA-364	0	+	2028266	2028386	0,255,0
basu168	2028678	2028814	predicted-ncRNA-365	0	+	2028678	2028814	255,153,0
basu168	2038860	2038929	predicted-ncRNA-366	0	+	2038860	2038929	0,255,0
basu168	2042667	2042744	predicted-ncRNA-367	0	+	2042667	2042744	0,255,0
basu168	2042808	2042892	predicted-ncRNA-368	0	+	2042808	2042892	204,0,0
basu168	2054283	2054428	predicted-ncRNA-369	0	+	2054283	2054428	204,0,0
basu168	2054549	2055067	predicted-ncRNA-370	0	+	2054549	2055067	0,255,0
basu168	2055727	2055968	predicted-ncRNA-371	0	+	2055727	2055968	204,0,0
basu168	2056616	2056864	predicted-ncRNA-372	0	+	2056616	2056864	255,153,0
basu168	2061969	2062034	predicted-ncRNA-373	0	-	2061969	2062034	36,179,36
basu168	2068683	2068775	predicted-ncRNA-374	0	+	2068683	2068775	0,255,0
basu168	2078626	2078857	predicted-ncRNA-375	0	+	2078626	2078857	255,153,0
basu168	2080622	2080692	predicted-ncRNA-376	0	+	2080622	2080692	0,255,0
basu168	2085872	2086052	predicted-ncRNA-377	0	-	2085872	2086052	179,121,36
basu168	2097641	2097691	predicted-ncRNA-378	0	-	2097641	2097691	179,121,36
basu168	2102067	2102140	predicted-ncRNA-379	0	+	2102067	2102140	255,153,0
basu168	2105601	2105892	predicted-ncRNA-380	0	+	2105601	2105892	0,255,0
basu168	2106707	2106771	predicted-ncRNA-381	0	-	2106707	2106771	36,179,36
basu168	2106964	2107454	predicted-ncRNA-382	0	-	2106964	2107454	36,179,36
basu168	2123109	2123208	predicted-ncRNA-383	0	+	2123109	2123208	0,255,0
basu168	2134502	2134565	predicted-ncRNA-384	0	-	2134502	2134565	36,179,36
basu168	2136276	2136345	predicted-ncRNA-385	0	+	2136276	2136345	255,153,0
basu168	2136463	2136532	predicted-ncRNA-386	0	-	2136463	2136532	179,121,36
basu168	2154031	2154123	predicted-ncRNA-387	0	+	2154031	2154123	0,255,0
basu168	2162039	2162109	predicted-ncRNA-388	0	+	2162039	2162109	0,255,0
basu168	2167467	2167551	predicted-ncRNA-389	0	+	2167467	2167551	0,255,0
basu168	2201780	2201994	predicted-ncRNA-390	0	+	2201780	2201994	0,255,0
basu168	2212519	2212599	predicted-ncRNA-391	0	-	2212519	2212599	179,121,36
basu168	2212711	2213082	predicted-ncRNA-392	0	-	2212711	2213082	179,121,36
basu168	2213078	2213333	predicted-ncRNA-393	0	+	2213078	2213333	0,255,0
basu168	2220153	2220223	predicted-ncRNA-394	0	-	2220153	2220223	143,29,29
basu168	2268661	2268711	predicted-ncRNA-395	0	+	2268661	2268711	0,255,0
basu168	2269367	2269476	predicted-ncRNA-396	0	+	2269367	2269476	0,255,0
basu168	2274657	2274811	predicted-ncRNA-397	0	+	2274657	2274811	0,255,0
basu168	2278078	2278190	predicted-ncRNA-398	0	-	2278078	2278190	179,121,36
basu168	2278244	2278388	predicted-ncRNA-399	0	-	2278244	2278388	143,29,29
basu168	2278528	2278601	predicted-ncRNA-400	0	-	2278528	2278601	179,121,36
basu168	2283054	2283127	predicted-ncRNA-401	0	-	2283054	2283127	179,121,36
basu168	2287374	2287429	predicted-ncRNA-402	0	+	2287374	2287429	0,255,0
basu168	2288666	2288994	predicted-ncRNA-403	0	+	2288666	2288994	0,255,0
basu168	2289149	2289294	predicted-ncRNA-404	0	+	2289149	2289294	0,255,0
basu168	2292284	2292357	predicted-ncRNA-405	0	-	2292284	2292357	179,121,36
basu168	2292984	2293040	predicted-ncRNA-406	0	+	2292984	2293040	0,255,0
basu168	2299598	2299711	predicted-ncRNA-407	0	+	2299598	2299711	0,255,0
basu168	2308320	2308494	predicted-ncRNA-408	0	+	2308320	2308494	255,153,0
basu168	2320213	2320267	predicted-ncRNA-409	0	-	2320213	2320267	179,121,36
basu168	2347578	2347641	predicted-ncRNA-410	0	-	2347578	2347641	179,121,36
basu168	2358002	2358207	predicted-ncRNA-411	0	+	2358002	2358207	0,255,0
basu168	2360899	2361007	predicted-ncRNA-412	0	-	2360899	2361007	36,179,36
basu168	2361028	2361165	predicted-ncRNA-413	0	-	2361028	2361165	36,179,36
basu168	2365160	2365234	predicted-ncRNA-414	0	-	2365160	2365234	179,121,36
basu168	2365681	2365735	predicted-ncRNA-415	0	-	2365681	2365735	179,121,36
basu168	2385399	2385451	predicted-ncRNA-416	0	-	2385399	2385451	179,121,36
basu168	2404172	2404242	predicted-ncRNA-417	0	-	2404172	2404242	179,121,36
basu168	2404477	2404594	predicted-ncRNA-418	0	+	2404477	2404594	0,255,0
basu168	2418128	2418201	predicted-ncRNA-419	0	+	2418128	2418201	0,255,0
basu168	2438713	2438770	predicted-ncRNA-420	0	+	2438713	2438770	0,255,0
basu168	2442291	2442502	predicted-ncRNA-421	0	+	2442291	2442502	0,255,0
basu168	2466172	2466469	predicted-ncRNA-422	0	+	2466172	2466469	255,153,0
basu168	2468162	2468480	predicted-ncRNA-423	0	+	2468162	2468480	0,255,0
basu168	2477782	2477945	predicted-ncRNA-424	0	+	2477782	2477945	0,255,0
basu168	2485102	2485344	predicted-ncRNA-425	0	-	2485102	2485344	36,179,36
basu168	2488968	2489315	predicted-ncRNA-426	0	+	2488968	2489315	0,255,0
basu168	2490503	2490573	predicted-ncRNA-427	0	-	2490503	2490573	179,121,36
basu168	2516912	2516967	predicted-ncRNA-428	0	-	2516912	2516967	36,179,36
basu168	2529724	2529876	predicted-ncRNA-429	0	-	2529724	2529876	179,121,36
basu168	2555374	2555443	predicted-ncRNA-430	0	+	2555374	2555443	255,153,0
basu168	2563802	2563871	predicted-ncRNA-431	0	-	2563802	2563871	179,121,36
basu168	2563899	2563977	predicted-ncRNA-432	0	-	2563899	2563977	179,121,36
basu168	2564905	2565425	predicted-ncRNA-433	0	+	2564905	2565425	0,255,0
basu168	2579183	2579315	predicted-ncRNA-434	0	+	2579183	2579315	0,255,0
basu168	2579630	2579695	predicted-ncRNA-435	0	+	2579630	2579695	0,255,0
basu168	2587392	2587660	predicted-ncRNA-436	0	-	2587392	2587660	36,179,36
basu168	2604962	2605058	predicted-ncRNA-437	0	+	2604962	2605058	0,255,0
basu168	2611378	2611455	predicted-ncRNA-438	0	-	2611378	2611455	179,121,36
basu168	2614417	2614495	predicted-ncRNA-439	0	-	2614417	2614495	179,121,36
basu168	2617885	2617965	predicted-ncRNA-440	0	+	2617885	2617965	0,255,0
basu168	2627193	2627263	predicted-ncRNA-441	0	+	2627193	2627263	0,255,0
basu168	2637554	2637863	predicted-ncRNA-442	0	+	2637554	2637863	0,255,0
basu168	2638681	2638825	predicted-ncRNA-443	0	+	2638681	2638825	0,255,0
basu168	2638862	2638928	predicted-ncRNA-444	0	+	2638862	2638928	0,255,0
basu168	2647955	2648680	predicted-ncRNA-445	0	+	2647955	2648680	0,255,0
basu168	2651921	2652149	predicted-ncRNA-446	0	-	2651921	2652149	36,179,36
basu168	2652354	2652418	predicted-ncRNA-447	0	+	2652354	2652418	0,255,0
basu168	2660732	2660891	predicted-ncRNA-448	0	+	2660732	2660891	255,153,0
basu168	2663934	2664024	predicted-ncRNA-449	0	+	2663934	2664024	0,255,0
basu168	2674120	2674188	predicted-ncRNA-450	0	+	2674120	2674188	0,255,0
basu168	2691693	2691901	predicted-ncRNA-451	0	-	2691693	2691901	36,179,36
basu168	2699585	2699652	predicted-ncRNA-452	0	+	2699585	2699652	0,255,0
basu168	2699948	2700287	predicted-ncRNA-453	0	+	2699948	2700287	204,0,0
basu168	2701751	2701816	predicted-ncRNA-454	0	-	2701751	2701816	36,179,36
basu168	2709515	2709571	predicted-ncRNA-455	0	+	2709515	2709571	0,255,0
basu168	2709580	2709637	predicted-ncRNA-456	0	+	2709580	2709637	0,255,0
basu168	2710011	2710271	predicted-ncRNA-457	0	+	2710011	2710271	0,255,0
basu168	2717926	2718133	predicted-ncRNA-458	0	-	2717926	2718133	36,179,36
basu168	2722489	2722560	predicted-ncRNA-459	0	-	2722489	2722560	36,179,36
basu168	2722586	2722641	predicted-ncRNA-460	0	-	2722586	2722641	36,179,36
basu168	2729343	2729559	predicted-ncRNA-461	0	+	2729343	2729559	0,255,0
basu168	2740291	2740374	predicted-ncRNA-462	0	+	2740291	2740374	255,153,0
basu168	2743850	2743913	predicted-ncRNA-463	0	-	2743850	2743913	143,29,29
basu168	2744687	2744761	predicted-ncRNA-464	0	+	2744687	2744761	0,255,0
basu168	2750475	2750688	predicted-ncRNA-465	0	+	2750475	2750688	255,153,0
basu168	2759251	2759309	predicted-ncRNA-466	0	+	2759251	2759309	0,255,0
basu168	2760715	2760781	predicted-ncRNA-467	0	+	2760715	2760781	0,255,0
basu168	2779072	2779164	predicted-ncRNA-468	0	-	2779072	2779164	179,121,36
basu168	2779881	2779963	predicted-ncRNA-469	0	+	2779881	2779963	0,255,0
basu168	2779972	2780041	predicted-ncRNA-470	0	+	2779972	2780041	0,255,0
basu168	2791054	2791122	predicted-ncRNA-471	0	+	2791054	2791122	0,255,0
basu168	2804503	2804580	predicted-ncRNA-472	0	-	2804503	2804580	36,179,36
basu168	2806255	2806326	predicted-ncRNA-473	0	+	2806255	2806326	204,0,0
basu168	2811682	2811751	predicted-ncRNA-474	0	+	2811682	2811751	0,255,0
basu168	2831811	2831877	predicted-ncRNA-475	0	-	2831811	2831877	36,179,36
basu168	2832328	2832383	predicted-ncRNA-476	0	-	2832328	2832383	179,121,36
basu168	2836868	2836950	predicted-ncRNA-477	0	+	2836868	2836950	0,255,0
basu168	2836982	2837144	predicted-ncRNA-478	0	+	2836982	2837144	0,255,0
basu168	2837493	2837560	predicted-ncRNA-479	0	+	2837493	2837560	0,255,0
basu168	2854611	2854830	predicted-ncRNA-480	0	-	2854611	2854830	179,121,36
basu168	2856210	2856344	predicted-ncRNA-481	0	+	2856210	2856344	0,255,0
basu168	2867835	2867955	predicted-ncRNA-482	0	+	2867835	2867955	0,255,0
basu168	2870328	2870397	predicted-ncRNA-483	0	+	2870328	2870397	0,255,0
basu168	2877306	2877385	predicted-ncRNA-484	0	+	2877306	2877385	0,255,0
basu168	2877391	2877510	predicted-ncRNA-485	0	+	2877391	2877510	0,255,0
basu168	2886122	2886262	predicted-ncRNA-486	0	-	2886122	2886262	179,121,36
basu168	2890505	2890595	predicted-ncRNA-487	0	+	2890505	2890595	0,255,0
basu168	2894991	2895173	predicted-ncRNA-488	0	+	2894991	2895173	0,255,0
basu168	2899952	2900019	predicted-ncRNA-489	0	-	2899952	2900019	179,121,36
basu168	2905013	2905066	predicted-ncRNA-490	0	-	2905013	2905066	179,121,36
basu168	2906825	2906894	predicted-ncRNA-491	0	+	2906825	2906894	0,255,0
basu168	2908543	2908647	predicted-ncRNA-492	0	+	2908543	2908647	0,255,0
basu168	2913368	2913482	predicted-ncRNA-493	0	-	2913368	2913482	179,121,36
basu168	2936252	2936355	predicted-ncRNA-494	0	+	2936252	2936355	0,255,0
basu168	2936510	2936560	predicted-ncRNA-495	0	+	2936510	2936560	0,255,0
basu168	2936572	2936677	predicted-ncRNA-496	0	+	2936572	2936677	0,255,0
basu168	2937484	2937688	predicted-ncRNA-497	0	+	2937484	2937688	0,255,0
basu168	2940214	2940507	predicted-ncRNA-498	0	+	2940214	2940507	0,255,0
basu168	2951402	2951457	predicted-ncRNA-499	0	+	2951402	2951457	255,153,0
basu168	2966951	2967021	predicted-ncRNA-500	0	+	2966951	2967021	0,255,0
basu168	2976641	2976691	predicted-ncRNA-501	0	+	2976641	2976691	0,255,0
basu168	2983792	2983892	predicted-ncRNA-502	0	-	2983792	2983892	36,179,36
basu168	2995890	2996283	predicted-ncRNA-503	0	+	2995890	2996283	0,255,0
basu168	2997403	2997576	predicted-ncRNA-504	0	+	2997403	2997576	0,255,0
basu168	3006440	3006511	predicted-ncRNA-505	0	+	3006440	3006511	0,255,0
basu168	3009874	3009939	predicted-ncRNA-506	0	+	3009874	3009939	0,255,0
basu168	3018895	3018960	predicted-ncRNA-507	0	+	3018895	3018960	0,255,0
basu168	3052627	3052703	predicted-ncRNA-508	0	-	3052627	3052703	179,121,36
basu168	3055194	3055263	predicted-ncRNA-509	0	+	3055194	3055263	255,153,0
basu168	3059309	3059420	predicted-ncRNA-510	0	+	3059309	3059420	0,255,0
basu168	3067386	3067453	predicted-ncRNA-511	0	+	3067386	3067453	0,255,0
basu168	3071029	3071135	predicted-ncRNA-512	0	+	3071029	3071135	0,255,0
basu168	3077618	3077800	predicted-ncRNA-513	0	-	3077618	3077800	36,179,36
basu168	3082836	3082909	predicted-ncRNA-514	0	+	3082836	3082909	0,255,0
basu168	3095898	3095999	predicted-ncRNA-515	0	+	3095898	3095999	0,255,0
basu168	3096096	3096154	predicted-ncRNA-516	0	+	3096096	3096154	0,255,0
basu168	3107913	3107984	predicted-ncRNA-517	0	+	3107913	3107984	0,255,0
basu168	3108238	3108307	predicted-ncRNA-518	0	+	3108238	3108307	0,255,0
basu168	3112122	3112191	predicted-ncRNA-519	0	+	3112122	3112191	0,255,0
basu168	3127675	3127781	predicted-ncRNA-520	0	-	3127675	3127781	179,121,36
basu168	3136986	3137265	predicted-ncRNA-521	0	+	3136986	3137265	0,255,0
basu168	3138377	3138487	predicted-ncRNA-522	0	+	3138377	3138487	0,255,0
basu168	3142145	3142294	predicted-ncRNA-523	0	+	3142145	3142294	0,255,0
basu168	3150835	3150903	predicted-ncRNA-524	0	+	3150835	3150903	0,255,0
basu168	3173868	3173961	predicted-ncRNA-525	0	+	3173868	3173961	204,51,255
basu168	3174104	3174733	predicted-ncRNA-526	0	+	3174104	3174733	204,51,255
basu168	3174746	3175015	predicted-ncRNA-527	0	+	3174746	3175015	204,51,255
basu168	3175080	3175629	predicted-ncRNA-528	0	+	3175080	3175629	204,51,255
basu168	3175790	3176255	predicted-ncRNA-529	0	+	3175790	3176255	204,51,255
basu168	3176697	3176773	predicted-ncRNA-530	0	+	3176697	3176773	204,51,255
basu168	3177262	3178030	predicted-ncRNA-531	0	+	3177262	3178030	204,51,255
basu168	3178213	3178319	predicted-ncRNA-532	0	+	3178213	3178319	204,51,255
basu168	3178409	3178475	predicted-ncRNA-533	0	+	3178409	3178475	204,51,255
basu168	3183195	3183247	predicted-ncRNA-534	0	+	3183195	3183247	0,255,0
basu168	3189522	3189590	predicted-ncRNA-535	0	-	3189522	3189590	36,179,36
basu168	3189761	3189829	predicted-ncRNA-536	0	-	3189761	3189829	36,179,36
basu168	3198960	3199029	predicted-ncRNA-537	0	+	3198960	3199029	0,255,0
basu168	3233304	3233359	predicted-ncRNA-538	0	-	3233304	3233359	36,179,36
basu168	3233420	3233490	predicted-ncRNA-539	0	-	3233420	3233490	36,179,36
basu168	3248996	3249066	predicted-ncRNA-540	0	-	3248996	3249066	36,179,36
basu168	3249220	3249508	predicted-ncRNA-541	0	-	3249220	3249508	36,179,36
basu168	3250102	3250198	predicted-ncRNA-542	0	-	3250102	3250198	36,179,36
basu168	3250453	3252357	predicted-ncRNA-543	0	-	3250453	3252357	36,179,36
basu168	3252547	3252747	predicted-ncRNA-544	0	+	3252547	3252747	0,255,0
basu168	3264535	3264677	predicted-ncRNA-545	0	-	3264535	3264677	179,121,36
basu168	3281005	3281074	predicted-ncRNA-546	0	+	3281005	3281074	0,255,0
basu168	3283928	3283997	predicted-ncRNA-547	0	+	3283928	3283997	0,255,0
basu168	3291409	3291479	predicted-ncRNA-548	0	+	3291409	3291479	0,255,0
basu168	3299240	3299343	predicted-ncRNA-549	0	-	3299240	3299343	36,179,36
basu168	3310973	3311128	predicted-ncRNA-550	0	+	3310973	3311128	0,255,0
basu168	3327215	3327287	predicted-ncRNA-551	0	+	3327215	3327287	0,255,0
basu168	3332157	3332223	predicted-ncRNA-552	0	-	3332157	3332223	36,179,36
basu168	3338057	3338112	predicted-ncRNA-553	0	+	3338057	3338112	0,255,0
basu168	3340442	3340713	predicted-ncRNA-554	0	+	3340442	3340713	0,255,0
basu168	3341028	3341094	predicted-ncRNA-555	0	+	3341028	3341094	0,255,0
basu168	3345835	3345953	predicted-ncRNA-556	0	+	3345835	3345953	0,255,0
basu168	3347114	3347164	predicted-ncRNA-557	0	+	3347114	3347164	0,255,0
basu168	3376844	3376898	predicted-ncRNA-558	0	+	3376844	3376898	0,255,0
basu168	3385764	3385991	predicted-ncRNA-559	0	-	3385764	3385991	36,179,36
basu168	3386406	3386556	predicted-ncRNA-560	0	-	3386406	3386556	36,179,36
basu168	3386938	3387780	predicted-ncRNA-561	0	-	3386938	3387780	36,179,36
basu168	3388830	3388978	predicted-ncRNA-562	0	-	3388830	3388978	36,179,36
basu168	3399785	3399853	predicted-ncRNA-563	0	+	3399785	3399853	0,255,0
basu168	3417594	3417791	predicted-ncRNA-564	0	+	3417594	3417791	0,255,0
basu168	3420458	3420518	predicted-ncRNA-565	0	+	3420458	3420518	0,255,0
basu168	3429627	3429714	predicted-ncRNA-566	0	+	3429627	3429714	0,255,0
basu168	3436829	3436905	predicted-ncRNA-567	0	+	3436829	3436905	0,255,0
basu168	3436911	3436998	predicted-ncRNA-568	0	+	3436911	3436998	0,255,0
basu168	3447725	3447806	predicted-ncRNA-569	0	+	3447725	3447806	0,255,0
basu168	3448549	3448617	predicted-ncRNA-570	0	+	3448549	3448617	0,255,0
basu168	3459771	3459838	predicted-ncRNA-571	0	+	3459771	3459838	0,255,0
basu168	3465982	3466089	predicted-ncRNA-572	0	-	3465982	3466089	36,179,36
basu168	3466444	3466661	predicted-ncRNA-573	0	+	3466444	3466661	0,255,0
basu168	3471823	3471887	predicted-ncRNA-574	0	+	3471823	3471887	255,153,0
basu168	3471934	3472589	predicted-ncRNA-575	0	+	3471934	3472589	255,153,0
basu168	3484863	3484935	predicted-ncRNA-576	0	+	3484863	3484935	0,255,0
basu168	3484975	3485043	predicted-ncRNA-577	0	+	3484975	3485043	0,255,0
basu168	3485188	3485287	predicted-ncRNA-578	0	+	3485188	3485287	0,255,0
basu168	3489468	3489536	predicted-ncRNA-579	0	-	3489468	3489536	36,179,36
basu168	3490694	3490823	predicted-ncRNA-580	0	+	3490694	3490823	0,255,0
basu168	3491557	3491654	predicted-ncRNA-581	0	-	3491557	3491654	179,121,36
basu168	3497551	3497705	predicted-ncRNA-582	0	+	3497551	3497705	0,255,0
basu168	3506825	3507015	predicted-ncRNA-583	0	+	3506825	3507015	0,255,0
basu168	3512509	3512662	predicted-ncRNA-584	0	+	3512509	3512662	0,255,0
basu168	3527720	3527957	predicted-ncRNA-585	0	+	3527720	3527957	0,255,0
basu168	3546876	3546927	predicted-ncRNA-586	0	+	3546876	3546927	0,255,0
basu168	3547099	3547167	predicted-ncRNA-587	0	+	3547099	3547167	0,255,0
basu168	3551079	3551264	predicted-ncRNA-588	0	+	3551079	3551264	0,255,0
basu168	3553982	3554035	predicted-ncRNA-589	0	+	3553982	3554035	0,255,0
basu168	3598338	3598397	predicted-ncRNA-590	0	+	3598338	3598397	0,255,0
basu168	3602547	3602656	predicted-ncRNA-591	0	+	3602547	3602656	255,153,0
basu168	3602942	3604069	predicted-ncRNA-592	0	+	3602942	3604069	0,255,0
basu168	3604382	3604543	predicted-ncRNA-593	0	+	3604382	3604543	0,255,0
basu168	3626040	3626101	predicted-ncRNA-594	0	+	3626040	3626101	0,255,0
basu168	3656993	3657046	predicted-ncRNA-595	0	+	3656993	3657046	0,255,0
basu168	3658321	3658390	predicted-ncRNA-596	0	+	3658321	3658390	0,255,0
basu168	3669966	3670399	predicted-ncRNA-597	0	+	3669966	3670399	0,255,0
basu168	3670503	3671043	predicted-ncRNA-598	0	+	3670503	3671043	0,255,0
basu168	3671392	3671484	predicted-ncRNA-599	0	+	3671392	3671484	0,255,0
basu168	3699150	3699221	predicted-ncRNA-600	0	+	3699150	3699221	0,255,0
basu168	3699757	3699840	predicted-ncRNA-601	0	+	3699757	3699840	0,255,0
basu168	3743241	3743303	predicted-ncRNA-602	0	+	3743241	3743303	0,255,0
basu168	3743426	3743476	predicted-ncRNA-603	0	+	3743426	3743476	0,255,0
basu168	3752353	3752439	predicted-ncRNA-604	0	+	3752353	3752439	0,255,0
basu168	3757088	3757167	predicted-ncRNA-605	0	-	3757088	3757167	36,179,36
basu168	3759182	3759352	predicted-ncRNA-606	0	+	3759182	3759352	0,255,0
basu168	3759666	3760048	predicted-ncRNA-607	0	+	3759666	3760048	0,255,0
basu168	3777784	3777864	predicted-ncRNA-608	0	-	3777784	3777864	179,121,36
basu168	3790480	3790609	predicted-ncRNA-609	0	-	3790480	3790609	179,121,36
basu168	3800123	3800201	predicted-ncRNA-610	0	+	3800123	3800201	0,255,0
basu168	3807375	3807695	predicted-ncRNA-611	0	-	3807375	3807695	179,121,36
basu168	3809496	3809549	predicted-ncRNA-612	0	-	3809496	3809549	179,121,36
basu168	3820463	3820532	predicted-ncRNA-613	0	+	3820463	3820532	0,255,0
basu168	3831167	3831236	predicted-ncRNA-614	0	-	3831167	3831236	36,179,36
basu168	3847281	3847338	predicted-ncRNA-615	0	+	3847281	3847338	255,153,0
basu168	3853431	3853514	predicted-ncRNA-616	0	-	3853431	3853514	36,179,36
basu168	3854181	3854295	predicted-ncRNA-617	0	+	3854181	3854295	0,255,0
basu168	3858139	3858208	predicted-ncRNA-618	0	+	3858139	3858208	0,255,0
basu168	3862338	3862826	predicted-ncRNA-619	0	+	3862338	3862826	0,255,0
basu168	3864866	3865145	predicted-ncRNA-620	0	+	3864866	3865145	0,255,0
basu168	3868298	3868645	predicted-ncRNA-621	0	+	3868298	3868645	0,255,0
basu168	3870080	3870220	predicted-ncRNA-622	0	+	3870080	3870220	0,255,0
basu168	3875011	3875104	predicted-ncRNA-623	0	+	3875011	3875104	0,255,0
basu168	3880550	3880690	predicted-ncRNA-624	0	-	3880550	3880690	179,121,36
basu168	3895097	3895149	predicted-ncRNA-625	0	+	3895097	3895149	0,255,0
basu168	3897504	3897649	predicted-ncRNA-626	0	-	3897504	3897649	36,179,36
basu168	3899925	3900039	predicted-ncRNA-627	0	+	3899925	3900039	0,255,0
basu168	3907163	3907230	predicted-ncRNA-628	0	+	3907163	3907230	0,255,0
basu168	3915969	3916038	predicted-ncRNA-629	0	+	3915969	3916038	0,255,0
basu168	3923477	3923863	predicted-ncRNA-630	0	+	3923477	3923863	0,255,0
basu168	3941708	3941836	predicted-ncRNA-631	0	-	3941708	3941836	36,179,36
basu168	3957275	3957331	predicted-ncRNA-632	0	+	3957275	3957331	255,153,0
basu168	3961417	3961483	predicted-ncRNA-633	0	+	3961417	3961483	0,255,0
basu168	3974980	3975093	predicted-ncRNA-634	0	+	3974980	3975093	0,255,0
basu168	3977443	3977510	predicted-ncRNA-635	0	+	3977443	3977510	0,255,0
basu168	3979290	3979359	predicted-ncRNA-636	0	+	3979290	3979359	0,255,0
basu168	3979403	3979494	predicted-ncRNA-637	0	+	3979403	3979494	0,255,0
basu168	4003918	4004066	predicted-ncRNA-638	0	+	4003918	4004066	0,255,0
basu168	4006092	4006162	predicted-ncRNA-639	0	-	4006092	4006162	36,179,36
basu168	4017906	4017979	predicted-ncRNA-640	0	+	4017906	4017979	0,255,0
basu168	4018170	4018226	predicted-ncRNA-641	0	+	4018170	4018226	0,255,0
basu168	4031663	4031732	predicted-ncRNA-642	0	-	4031663	4031732	179,121,36
basu168	4034181	4034354	predicted-ncRNA-643	0	+	4034181	4034354	0,255,0
basu168	4035012	4035078	predicted-ncRNA-644	0	+	4035012	4035078	0,255,0
basu168	4040875	4041008	predicted-ncRNA-645	0	-	4040875	4041008	179,121,36
basu168	4063649	4063719	predicted-ncRNA-646	0	+	4063649	4063719	0,255,0
basu168	4066820	4066883	predicted-ncRNA-647	0	+	4066820	4066883	0,255,0
basu168	4066913	4066981	predicted-ncRNA-648	0	+	4066913	4066981	0,255,0
basu168	4070216	4070290	predicted-ncRNA-649	0	+	4070216	4070290	0,255,0
basu168	4070295	4070388	predicted-ncRNA-650	0	+	4070295	4070388	0,255,0
basu168	4072184	4072252	predicted-ncRNA-651	0	+	4072184	4072252	0,255,0
basu168	4095034	4095144	predicted-ncRNA-652	0	-	4095034	4095144	36,179,36
basu168	4103634	4103815	predicted-ncRNA-653	0	+	4103634	4103815	0,255,0
basu168	4107971	4108025	predicted-ncRNA-654	0	+	4107971	4108025	255,153,0
basu168	4123981	4124175	predicted-ncRNA-655	0	-	4123981	4124175	36,179,36
basu168	4130147	4130287	predicted-ncRNA-656	0	-	4130147	4130287	36,179,36
basu168	4134643	4134899	predicted-ncRNA-657	0	+	4134643	4134899	0,255,0
basu168	4135376	4135479	predicted-ncRNA-658	0	-	4135376	4135479	36,179,36
basu168	4135535	4135595	predicted-ncRNA-659	0	-	4135535	4135595	36,179,36
basu168	4139585	4139641	predicted-ncRNA-660	0	-	4139585	4139641	179,121,36
basu168	4143494	4143644	predicted-ncRNA-661	0	+	4143494	4143644	0,255,0
basu168	4144534	4144623	predicted-ncRNA-662	0	+	4144534	4144623	0,255,0
basu168	4151801	4151893	predicted-ncRNA-663	0	+	4151801	4151893	0,255,0
basu168	4155202	4155268	predicted-ncRNA-664	0	+	4155202	4155268	0,255,0
basu168	4166242	4166303	predicted-ncRNA-665	0	+	4166242	4166303	0,255,0
basu168	4169414	4169492	predicted-ncRNA-666	0	+	4169414	4169492	0,255,0
basu168	4172087	4172258	predicted-ncRNA-667	0	-	4172087	4172258	179,121,36
basu168	4185766	4185816	predicted-ncRNA-668	0	+	4185766	4185816	0,255,0
basu168	4190911	4191159	predicted-ncRNA-669	0	-	4190911	4191159	36,179,36
basu168	4195821	4195925	predicted-ncRNA-670	0	+	4195821	4195925	0,255,0
basu168	4196041	4196111	predicted-ncRNA-671	0	+	4196041	4196111	0,255,0
basu168	4199791	4199866	predicted-ncRNA-672	0	+	4199791	4199866	0,255,0
basu168	4202026	4202154	predicted-ncRNA-673	0	+	4202026	4202154	0,255,0
basu168	4203372	4203611	predicted-ncRNA-674	0	+	4203372	4203611	0,255,0
basu168	4205457	4205510	predicted-ncRNA-675	0	-	4205457	4205510	36,179,36
